# Biological Drivers of Early Childhood Caries in Preschool Children of Northern Arizona and Hawaii

**DOI:** 10.1101/2025.01.30.635340

**Authors:** Ryann N. Whealy, Tara N. Furstenau, Alexander Roberts, Jill Hager Cocking, Daryn Erickson, Breezy Brock, Rowan McCormick, Skylar Timm, Misty Pacheco, Summer Mochida-Meek, Viacheslav Y. Fofanov

**Affiliations:** Pathogen and Microbiome Institute, Northern Arizona University, Flagstaff, Arizona, United States of America; School of Informatics, Computing, and Cyber Systems, Northern Arizona University, Flagstaff, Arizona, United States of America; Department of Kinesiology and Exercise Sciences, University of Hawaiʻi at Hilo, Hilo, HI, United States of America

## Abstract

Early childhood caries (ECC) is the most prevalent chronic childhood disease, disproportionately affecting children from specific racial/ethnic groups. While ECC is a multifactorial disease influenced by demographic, behavioral, and environmental factors, it is also widely associated with the presence of *Streptococcus mutans* in the oral microbiome. To better understand the interplay between demographic and microbial factors and ECC risk, we collected saliva samples from 408 preschool children aged 1-6 years, including 266 from northern Arizona and 142 from Hawaii, representing racially and geographically diverse populations. Logistic regression showed that the odds of developing ECC increased 80.09% with each year of age, and that compared to White children, the odds were significantly higher for Native Hawaiian/Pacific Islander (330.94%), Native American (282.35%), and Hispanic (245.22%) children. Oral *S. mutans* colonization increased odds by 360.49%. The *S. mutans-*positive samples were genotyped using a multiplexed targeted amplicon sequencing assay. Phylogenetic analysis showed high genetic diversity in *S. mutans* between and within populations, with no geographic clustering. Some *S. mutans* clades were associated with up to a 33-fold increase in ECC odds. Only Native Hawaiian/Pacific Islander children were more likely to carry *S. mutans* strains from higher-risk clades. Markers associated with high risk *S. mutans* strains were identified in genes involved in carbohydrate metabolism, pH regulation, and biofilm formation. This study underscores the multifaceted nature of ECC, linking demographic disparities with strain-specific features of *S. mutans* and identifies new genetic markers that may play a role in *S. mutans* virulence.
