## Supplemental Table 2 for "Biological Drivers of Early Childhood Caries in Preschool Children of Northern Arizona and Hawaii"

### Sheet: amplicons_and_primer_data
Primer Name	Start	End	Size	Accession	Locus	P1	P2	AmpRefSeq	P1_Len	P2_Len	AmpStart	AmpEnd
SM_321544_321690	321544	321690	146	NC_004350.2	SMU_339	TTGAATGCCACTTTAT	AGGTTACTTGAATAGAGGA	TTGAATGCCACTTTATTTTTGATAGCATCTTATATCAAAATAGTTGTGGAAGTAGGACTATACGGTTTGGTCATTGCTTTATTCTTACCTTTTGTTAAAAAATATTTTGGCCTTTTTGAACGTCTTTTCCTCTATTCAAGTAACCT	16	19	321560	321671
SM_383634_383959	383634	383959	325	NC_004350.2	SMU_408-SMU_409	ATTACACAAGGAATTGCAA	TGACCAATTCTCTGTCC	ATTACACAAGGAATTGCAACTGGTTTTCTCTTTTATACCTTCTCTAAATTGATTAAAAAGGAAGCCAAGGATATTCATCCTATTATTTGGGTGCTTGATGTTCTTTTCATCTTGAACTTTATCAGTTTAGCTGTTTTGTAATTAAAAATTTTATTTGCATATATAGGAGCTCAGATAAGGCTGAGCTCCTATTTTTACTGTCCAAAGCGAAATTTTTTCATTTTTTGAAAATAGTTGGAAGTAATAAAAGATTTTGATATAATACTTTTATGTTTTATAGCCAAAATGAAAATCAGCTAATGGCTCTTGGACAGAGAATTGGTCA	19	17	383653	383942
SM_678694_678949	678694	678949	255	NC_004350.2	SMU_719c	GATAGGAAGCAAAATGT	ATCGTCGCTTCTACTTTC	GATAGGAAGCAAAATGTTATCAGAAAATTTCCTTCCTATCTTAATTTTATTTCTAAACGATTAGTCCATAAATGATTTTTCTCATATTTATTGCTTGCTTGCAATAGTTTTAAAGAAATAAGAGAGAATAGCTTAAACCTCACTCTCTGAGATTGTAAAAATGCTTATTTTTGATATAGTGAGAAAACTTTTCTTTAGCTTCGACAAAAAGACCATCTTTGATAAGCATCTCCTTGGGAAAGTAGAAGCGACGAT	17	18	678711	678931
SM_1485952_1486078	1485952	1486078	126	NC_004350.2	pacL	TCAAGTCATCATCTGA	TCATGGTTACAGGAGATTA	TCAAGTCATCATCTGACATATCTTTTAATTCTAGGCCAGTAACCACACGAGGATTTTCCCCTTGGACAATACCAATCCGTTTGGCAATGCTGACAGCTGTTAAACCATAATCTCCTGTAACCATGA	16	19	1485968	1486059
SM_273835_274152	273835	274152	317	NC_004350.2	SMU_287-SMU_289	ATATCAGCAGCAATCTTTG	TTTTCATTATAGCACACT	ATATCAGCAGCAATCTTTGCTAGAATAGTTTGAAATCAGCTATAACGCTAAAGACTTTTGAACTTTTAAGTTTTTGTGAGCCCTAAGAGGTGACGAACAGCTAATCGCTAATGTCTGAGAAGACCAAACTGGTCTTCTTTTTTGCTAGCTACAGTTGTTAAGAGTTCCGTAACATAAAGCAGCTCATAGATTGCTCTCGAATGCAAGTTTCTTATGGTAAAAAATCGCTGTTCCTATTAAAAGAAATCGTATAAGAGGCCGATTTTTTATCTGGATGATAAAGTAAGTCTCGCTTTAAAAGTGTGCTATAATGAAAA	19	18	273854	274134
SM_1838679_1838987	1838679	1838987	308	NC_004350.2	SMU_1961c-SMU_1963c	GAATACACCCTACTTTCT	AAGTAGGTGAAACAAA	GAATACACCCTACTTTCTTTTTTATTTCATTTTTATTTTACATTTTTTGAAAACGCTTTTGCAGTGTCATTTGTCATTTTCATATCCCTGACAAATGTCATCTGTTGAATGACATTTGTCAGGGATTTAAATTTTTTAAACTGATCAAAGAAAATACTGTAAACACCCAAAATATAAAGAAACTGCTCAAAAAGTCTGGGAATTTTTTCCAGACTTTTTGATGTTATTGACAGCAAGTAGAACAGCCTTTGTATCTTTTAGATTTTTTTATCTAAATTCCCAGTTTTTTTTATTTGTTTCACCTACTT	18	16	1838697	1838971
SM_1474614_1474801	1474614	1474801	187	NC_004350.2	SMU_1546-SMU_1547c	GATTATGGCAACCAATTATATC	CAGATGCAGTCCGTATTG	GATTATGGCAACCAATTATATCATCAGTAAATTCTTTATTTTTAAAAATAAAAAAGAGAGCTAATCAGGGCTCCCTACAACCAATCATTCCTTTTGTTAAAAAATTCAGTTCTGCAAAACAGGTACTGAATTTTTTTCTTCTGCAGTTAGAACCAACCATTCTCACGCGCAATACGGACTGCATCTG	22	18	1474636	1474783
SM_537854_537983	537854	537983	129	NC_004350.2	SMU_575c	CTTATTTTCCCTCTACTTTC	TAGTCATTGTCACCTATATC	CTTATTTTCCCTCTACTTTCTTACTAAATTTCTTTTCAAAGCTATGAGCAGTCCATTTTTCCCACAGACTTGCCACATTCACCTTTTTGATAGACAGAATAATAGAAGTGATATAGGTGACAATGACTA	20	20	537874	537963
SM_1625084_1625385	1625084	1625385	301	NC_004350.2	SMU_1716c-SMU_1717c	AATAGGATCATTAACAG	ACATTGATTTTGCTCC	AATAGGATCATTAACAGATAACTCTGAATCTCCATTATGAAAAATAGCATCCACTTTACCTAAGTAACGATTTTTTATCTCCTGAACAATTTGTTGATCACCATGAGAATCACTCATGATAATTAATGTGCGTTCTGCCATGCTGGAAATACCTCCATAAGCTTCTTAACAGCTTGTCCTCTGTGAGAAATAATATTTTTTTCGTGATTTGAAAGTTCTGCTGCGGTCTTCCCTGTTTCTCCCACTAAAAACAAAGGATCATAGCCAAAACCATTATTCCCTTTAGGAGCAAAATCAATGT	17	16	1625101	1625369
SM_1653476_1653750	1653476	1653750	274	NC_004350.2	akh	AGCAGGTATCATTGTTA	ATGTGGCTTATGCACAA	AGCAGGTATCATTGTTACAAGTGAACCCGGTAATGCTCGGATTATTCCATCCAGTTATGATAAATTAGAAGAATTGCGAGATAGTGACGAAGTTTTAGTTATTCCTGGTTTTTTCGGTGTCACAATTGATAACCAAATCTGTACTTTTTCGCGCGGTGGTTCTGATATTACTGGTTCAATTGTCGCAGCGGGTGTTAAAGCTGACCTTTATGAAAACTTTACCGATGTAGATGGTATCTTTGCAGCTCACCCAGGGGTTGTGCATAAGCCACAT	17	17	1653493	1653733
SM_245912_246051	245912	246051	139	NC_004350.2	oppB	ATTGTAGGTGCTCTTT	ATTGCAGACGATAGCC	ATTGTAGGTGCTCTTTCTGCGCGTCATCAAAACGATAAAATAGATGGTCTCCTAAGTGTCATTTCAACACTTGGTTATTCTGTTCCTTCTTTCATTTTGGCTGTTTTCTTGTTGAATACATTTGGCTATCGTCTGCAAT	16	16	245928	246035
SM_1716656_1716971	1716656	1716971	315	NC_004350.2	gatB	ACACGCATTAACAAGGT	TGATATGCGTTCACCT	ACACGCATTAACAAGGTTTCCCCTGTTGCTTCATCATAACGGCGTGTTTCTTGCTGAATTTGACCTCCAGAACGAAGGACTTCTGCCTGACGTTTTTCTTCATAGGCCAAACCGCGACGAACAAAATTGAAAGAGTTCAAGTTTTTCAACTCAGTCTTGACACCAAATGCTTCCTGTCCATAAGGACGGATAGAAATGTTGGCATCCACCCGCATGGAGCCTTCTTCCATTTTGACATCTGAAATTCCTGTGTATTGGATAATTTCTTTAAGGGCTGTTAAATAAGCATAAGCTTCCTCAGGTGAACGCATATCA	17	16	1716673	1716955
SM_158538_158665	158538	158665	127	NC_004350.2	pnpA	AACGGTTCCTCATCACA	CGGTATAGTTAGTGCCG	AACGGTTCCTCATCACAGGCTTCAATTTGTGCGGGAACGCTCGCTCTTATGGCTGGGGGTGTACCTATCAAAGCACCAGTTGCAGGTATTGCTATGGGACTTATCTCAGACGGCACTAACTATACCG	17	17	158555	158648
SM_665062_665253	665062	665253	191	NC_004350.2	SMU_704c	TAAACGATAGCCTGTC	CTTTGCTTATACTACTTGG	TAAACGATAGCCTGTCACTTGCACTGTAGTAGTTTGTTTCAATTTATCTGTATTAAAATCGAATAAATGGCAATAGAGTGTTACTGGTGATGTTGGTGTAATTGTAGCTGTTTGCGTTATTTCATAAGAGTTGGAAATATGAAAACGATGTTGGTAAAGAAGACCACTAAATCCAAGTAGTATAAGCAAAG	16	19	665078	665234
SM_42990_43234	42990	43234	244	NC_004350.2	SMU_38c	AACAACGAGAGGAGAT	GCGGTCTCTACAGTATT	AACAACGAGAGGAGATGCAAGTCGTCTTCTCTTTTTGTATGTCTAAAACAATGATCATTTTAGTTTTAGAAATGATTAAAACGATTTGTTGAATCTGCTCATGCTTAATCTCGAAAAACTCAGCTTCTCGCTTAACTATCCTTCATACGTTTTATGGTGTTTAAGGCTGTAGTGACCAGTTCATTAACAGGCATTGTTTGGTGATCTGTTTTTAACCATTCATCAAAAATACTGTAGAGACCGC	16	17	43006	43217
SM_631692_631893	631692	631893	201	NC_004350.2	citB	GGACTTTCTTTGGCAG	AGTGTAGGAAGGCAGAT	GGACTTTCTTTGGCAGATCGCGCAACGGTTGCCAATATGGCACCTGAATATGGTGCAACCTGTGGTTATTTTCCGATTGATGATGAAACCTTAAATTATATGAAATTGACCAATCGCTCAGCAGAACACATTGCACTAACAAAAGAATATGCCAAGCGAAATCATCTTTACCATGATATGACAAATCTGCCTTCCTACACT	16	17	631708	631876
SM_1069643_1070000	1069643	1070000	357	NC_004350.2	ciaH	ATTTATTAGCAAGCAGGCG	TCAACCGTCAAATTAAGAC	ATTTATTAGCAAGCAGGCGAGCTTCAAACATTACTCCTTGTGGTTTTTTATCTTTAACAATAATGCTGCCTTTTAAGCTGTCTGTTATTTGTTTTGCCAAAGACAAACCAAGTCCGAACCCACCCTTTTGTCGTGTTCTGGCTTTATCGACGCGATAAAAACGATCAAAAATTTTCTTCTTATCCTCGTCTGAAATACCTTGACCATTGTCCGCAACTGAAAAAATTAAACTGCGATCAGTTGTCTTGACGTCCAGCCAAATTTCCCCGTCGTTATCTGTATATTTGACAGCATTATCAAAAAGAATAGTCATTAATTGCTTCAGCAAAGTCTTATCTGTCTTAATTTGACGGTTGA	19	19	1069662	1069981
SM_1965504_1965791	1965504	1965791	287	NC_004350.2	SMU_2092c	AGAGTCTTGGTTACATA	AATCAGTTAATAGAGCTTT	AGAGTCTTGGTTACATATTGTAAAAGATCGCTGGCATCCTGCATTTTGGCTCGATAATCTTGGACAATGGGAAGCTTATCCAAACTCTCTCCCATTTTTTGCGCCTTTTGATCAGCTTCTTTTTGAGCTTTACTTTTTTCAATCCTTTGAAAAAGAACAGCGTCTTGTTGATAGCCTTTCATATCATGTGCTACTTTCTTTAACTCCGGTAAGGCTTTAATCTTTTTTTCAACAGCTTGAAAAGCTTGCACACTGTCATGTTCCTGCAAAAGCTCTATTAACTGATT	17	19	1965521	1965772
SM_488811_489100	488811	489100	289	NC_004350.2	SMU_522	GTCAATCCGCTCAAACA	CAACATGACTGATACGT	GTCAATCCGCTCAAACAGCGTATCGTTCAAGAGTCAGCAGATGGGACAGTCAAGTATTTATTCGAGTTGCCAGATGGCATGTTAATTGAGACGGTGTTAATGCGTCAGCATTATGGTCTTTCTGTTTGTGTGACGACACAGGTAGGCTGTAACATTGGTTGTACTTTTTGCGCCAGTGGCTTGATCAAAAAGCAACGTGACCTTAATAATGGCGAAATTACAGCGCAGATTATGTTGGTGCAAAAATATTTTGATGAACGCGGTCAGGGTGAACGTATCAGTCATGTTG	17	17	488828	489083
SM_287730_288008	287730	288008	278	NC_004350.2	SMU_299c-tgt	TTAGTAGAGATGTGAACCTGA	GTCATTAAGCGTACTT	TTAGTAGAGATGTGAACCTGAAACCGTTTCAAAAATCGGAACTTAACTGTTGTGTTAATCGAGTGCAAAAGACTTAATTGGATATTAATTTTCAATTGAAATTTAAAATGAAAAATCCTGCAGCACTTAGTATGAGGAATTGATAATATGTCTCATATTAAATTAGTGTAAAAGCAGCCAATAGCTATAGTGTAGGTGTTTCGTTGTACCTTTCTTACACTCTCAAAAAAACTGATAAAAAGTTCTGAATGCAGATTCTAAGAAGTACGCTTAATGAC	21	16	287751	287992
SM_552101_552393	552101	552393	292	NC_004350.2	furR	ATCATGTATTAACGCA	GTAATCTTACCACAAGACT	ATCATGTATTAACGCATTTAAAAGAAAAGCATATTCGTATTACTAAAACACGAGAAGCTGTTATTTCTTATATGATTAACTCCCGCCGTCATCCGAGTGCAGAACAAATTCATAAGGATCTTCTTCCTCAGTATCCAAGTATGAGTTTAGCAACGGTCTATAATAATTTGAAAGTCCTGATTGATGAAGGCTTTGTTGTTGAATTAAAGCTAAGCAATGATAATACAGCTTATTTTGATTTTATGGGGCATCAGCATTTGCATGTTGTTTGTGAGTCTTGTGGTAAGATTAC	16	19	552117	552374
SM_1091160_1091387	1091160	1091387	227	NC_004350.2	SMU_1153c	AAAAGCCAGAAAATACTAAT	CATTATGTTGGTGGCTATTT	AAAAGCCAGAAAATACTAATTTTTACCATTTTCATCATTTGTTTCTCAATCGTTTGTTGGATCTTTTATAACAAAGGTATTCTTGGAAGATAAAAAAGAACCAAGATGACTCTTTTCTAAAACTATTACTTTTTCAAACTCTTGTTAATGGCATCATAAATGGGATTATTTTCATGTGGCACACAATCTTGCACCCATTCCCACCAGAAATAGCCACCAACATAATG	20	20	1091180	1091367
SM_1488913_1489140	1488913	1489140	227	NC_004350.2	glgP	CCCTTATTTTCCTTGAGAT	TTCAATAACAAGACTAATGGGAT	CCCTTATTTTCCTTGAGATAGCGTTTAAGAGCTAATTTATTGTTAAATTTGATTTTTGCCAGCTGCTCATGAACAGTCTTGTCATCCGCAAAAGCCAATAATTTTTCAAGCTCAGTCGCATCTTCAAGATAACCTTCACCAATTAATTCTTTAATATAGGCTGCCAAGTCTTGATTGGCAAATTCCAACCACCGACGGAAAGTAATCCCATTAGTCTTGTTATTGAA	19	23	1488932	1489117
SM_42919_43317	42919	43317	398	NC_004350.2	purH-SMU_38c	TGAGACATTTTAGACATTG	TGCTTATACCACTGTCAT	TGAGACATTTTAGACATTGATGGGTATTTAAAAATTAGCTCATTATTAACTGTAATGAATGACTTATCGCTAACAACGAGAGGAGATGCAAGTCGTCTTCTCTTTTTGTATGTCTAAAACAATGATCATTTTAGTTTTAGAAATGATTAAAACGATTTGTTGAATCTGCTCATGCTTAATCTCGAAAAACTCAGCTTCTCGCTTAACTATCCTTCATACGTTTTATGGTGTTTAAGGCTGTAGTGACCAGTTCATTAACAGGCATTGTTTGGTGATCTGTTTTTAACCATTCATCAAAAATACTGTAGAGACCGCCGATAATGAATCTACTATCATAGGAGATTTGTCTTTGATCACTGTTTGTGATGTGCCAAGGTGCCATGACAGTGGTATAAGCA	19	18	42938	43299
SM_1956945_1957174	1956945	1957174	229	NC_004350.2	recA	GTTGTTTCTGGATTACC	TTGATTCTGGCGCTGT	GTTGTTTCTGGATTACCAAACATAATACCAACTTTTTCCCGCAATTGATTAATAAAAATGGCAATGGTTTTTGTTTTATTTATTGAAGCTGATAATTTACGCATCGCTTGACTCATCATGCGTGCTTGTAAGCCAACATGACTATCACCAATATCTCCGTCAATCTCCGCACGTGGTACTAAAGCTGCCACTGAGTCAACAACAACTAAATCAACAGCGCCAGAATCAA	17	16	1956962	1957158
SM_1446247_1446499	1446247	1446499	252	NC_004350.2	covR	TGTACTCTGGACGACTAGG	TTATTATTGGGGACTTG	TGTACTCTGGACGACTAGGTGTATCTTCAATTTTTTCACGCAGACGACGAACAGTAACATCAACAGTACGGACATCTCCAAAATAATCATAGCCCCAAACCGTTTCAAGTAAATGTTCACGCGTCATCACCTGACCTGTGTGTGTCGCTAAGTGATGCAACAACTCAAACTCACGGTGAGTTAACTCTACCTCTGTTCCACGTTTTTTAGCAACAAAAGCATCTGGTAAGATTTGCAAGTCCCCAATAATAA	19	17	1446266	1446482
SM_1417064_1417241	1417064	1417241	177	NC_004350.2	lacE	ATCTGGTTGGTCTTTTCT	TCTGTTGATCGCTTATGTTC	ATCTGGTTGGTCTTTTCTAATTGGCGGTTCATCGAATCCGTTAGTGATTTAGCAGTTGTACCAGCCACTAGGAAACCAATAATCCCCATCGTATAGTTATAGGGTGTCATCAACATGTTTTCAATACCTTTTGGCCAAGTAAAACCAAAGATATTAGGAACATAAGCGATCAACAGA	18	20	1417082	1417221
SM_352520_352817	352520	352817	297	NC_004350.2	SMU_370	GTTAATGGCAGACAACGGT	ACGCGAGGCTTATTAATTAA	GTTAATGGCAGACAACGGTCAATCCTCTATTTTAGGACAAGACTCCCGCAAATTAACGAGTCAAGAATTAGGGAAAATCGGTTTAGTCGGTGATACCAGCGGTTTTTATGAAAAAATATCTCTTTATAATAACCTGCTTTTTTATAGTAAATATTATGGGATAGATAAAACGACTGTTGACAATCTCCTCAAGCGGGTCGGTCTCTATGACAGTCGAAAAACAGTAGCCGAAAAGCTCTCGACAGGTATGAAGCAGCGGATGCTTCTAGCTCGTGCATTAATTAATAAGCCTCGCGT	19	20	352539	352797
SM_169322_169635	169322	169635	313	NC_004350.2	SMU_RS00840	ATTACAATCCGACAATT	TTTCTCTCTTGTCATTAT	ATTACAATCCGACAATTAACCTTTGCATCAAGATTTGTAAAGCTTTGGACAAGAGTTTAGATGAGCTGTTTTGGGAAGAATAAAAGAGGTTCATCTTAGAACAGTTTTATTTATTTACTTTATTAAGAGTGGGAAAAATTGCTAAATTTTTAAAGTAAGTTTCACCGCTCAGGATAGTGGAAGCTCATTTGAACAAAAGTGTAAAAGCAGTATAGTTCGTCTCGAACGTAATTTCATCATAAAAATCTGTCTCATGCTGACTTCTGGTTTAGAAAGTGAAGCAGAACTTACTTTAATAATGACAAGAGAGAAA	17	18	169339	169617
