## Supplemental Table 3 for "Biological Drivers of Early Childhood Caries in Preschool Children of Northern Arizona and Hawaii"

### Sheet: Sheet 1
SubjectID	Project	Age	Gender	Cavities	S.mutansColonization	RiskCategory	RaceEthnicity	Clade
hi00795d	HI	4	Boy	0	0		Asian
hi06454b	HI	5	Girl	1	1	1	NHPI	44
hi06b344	HI	4	Girl	0	0		NHPI
hi06b98b	HI	4	Boy	1	1	2	NHPI	12
hi0a6a6b	HI	4	Girl	0	0		NHPI
hi0a82de	HI			1	0
hi0ae940	HI	5	Boy	0	0		NHPI
hi0c8a43	HI			1	1	1
hi118be9	HI			0	0
hi1411bf	HI	3	Girl	1	0		Asian
hi17bef7	HI	3	Boy	0	1	0	NHPI
hi186335	HI	4	Girl	0	0		NHPI
hi196a24	HI	4	Boy	1	1	2	NHPI
hi1d41fc	HI	2	Girl	0	0		Asian
hi1df540	HI	4	Boy	0	0		Asian
hi215ff7	HI	4	Girl	0	1	0	Asian	72
hi2279e1	HI	4	Girl	0	0		NHPI
hi242a18	HI			0	1	1		178
hi255952	HI	3	Girl	0	1	1	Asian	12
hi27a78e	HI			0	0
hi2afd2d	HI	4	Boy	1	1	2	Asian	93
hi2b1aa8	HI	3	Girl	0	0		NHPI
hi2b3796	HI	4	Boy	0	0		NHPI
hi2c34a7	HI	3	Girl	0	1	1	Asian
hi2d2299	HI	4	Boy	0	0		NHW
hi2d56a1	HI	4	Girl	0	0		NHPI
hi316839	HI	3	Boy	1	1	2	NHPI
hi31f185	HI			0	0
hi370fd5	HI	4	Boy	0	1	0	Asian	161
hi378120	HI	4	Girl	1	0		Asian
hi38435d	HI	3	Girl	1	1	2	NHPI	12
hi3a36f7	HI	4	Boy	1	1	1	NHPI	62
hi3b4a65	HI	4	Boy	0	0		NHW
hi3b5d98	HI	4	Girl	1	1	2	Asian	93
hi3be1f6	HI	4	Girl	0	0		Asian
hi3ddc14	HI	4	Boy	1	1	1	Asian	178
hi3e5fe5	HI	4	Girl	0	0		NHPI
hi407a02	HI	4	Boy	1	1	2	NHPI
hi40928f	HI	4	Boy	0	1	2	NHPI
hi43a7c6	HI			0	0
hi444251	HI			1	1	2		2
hi45f714	HI	4	Girl	0	1	1	Asian	304
hi495ac5	HI	3	Boy	0	0		NHPI
hi4a3d26	HI	5	Boy	1	1	1	NHPI
hi4b88b3	HI	4	Boy	0	1	1	NHPI
hi4b9115	HI			0	1	0
hi4c6df5	HI	4	Girl	0	1	2	NHPI	159
hi4e9e8d	HI			1	0
hi514c76	HI	4	Girl	1	1	2	NHPI
hi520a00	HI	3	Boy	0	0		Asian
hi528bd9	HI	4	Girl	0	1	0	Asian
hi564d63	HI	4	Boy	1	1	1	Asian	160
hi59472d	HI	5	Boy	0	1	1	NHPI	2
hi59cbdb	HI	4	Boy	0	0		Asian
hi5af6cb	HI	3	Girl	0	0		NHPI
hi5e4709	HI	4	Girl	0	1	1	NHPI	2
hi5f0351	HI	3	Boy	0	0		Asian
hi639aca	HI	4	Girl	0	1	0	Asian	12
hi66d0b8	HI	4	Girl	0	0		NHPI
hi6763f5	HI	4	Boy	1	0		NHPI
hi67c343	HI	4	Girl	0	1	1	Asian	44
hi687ee1	HI	3	Girl	0	1	0	NHW
hi71ff6a	HI	3	Boy	0	0		Asian
hi739e2e	HI	4	Girl	0	0		NHPI
hi74f07b	HI	3	Girl	0	0		NHPI
hi75f9bc	HI	4	Boy	0	1	2	NHW	93
hi76d65b	HI	3	Girl	0	0		Asian
hi770fc8	HI	2	Girl	0	1	1	NHPI
hi775081	HI	4	Girl	0	1	1	Asian	24
hi7a3803	HI	5	Boy	0	0		Asian
hi7d70d9	HI			1	0
hi837e56	HI	3	Boy	0	0		Asian
hi848cb4	HI	3	Girl	0	0		Asian
hi861121	HI	3	Boy	1	1	2	Asian	93
hi88d2b8	HI	4	Boy	1	0		NHPI
hi88e7a7	HI	4	Girl	0	0		NHW
hi896ef9	HI	3	Boy	0	0		NHPI
hi8ba5ee	HI	6	Girl	1	0		NHW
hi8c39c1	HI	3	Girl	0	0		Asian
hi8c68aa	HI	5	Girl	1	1	2	NHW	160
hi8defde	HI	3	Girl	0	0		NHPI
hi8f43cc	HI	3	Boy	0	0		NHPI
hi8fdd21	HI	4	Girl	1	1	0	NHPI
hi9299b3	HI	5	Boy	0	0		NHPI
hi974c6c	HI	5	Girl	1	1	2	Asian
hi9861be	HI	3	Girl	0	1	2	NHPI	12
hi9909a2	HI	3	Boy	0	0		NHPI
hi994748	HI			0	1	1		93
hi9a1c75	HI	4	Girl	0	1	0	Asian	161
hia08174	HI	3	Girl	0	1	1	Asian
hia1cfb8	HI	3	Girl	0	0		NHPI
hia1d506	HI	5	Boy	0	0		NHPI
hia2400f	HI	4	Boy	1	1	2	Asian	164
hia533cb	HI	3	Boy	1	0		Asian
hia54b18	HI	4	Boy	1	1	2	Asian
hia6bc09	HI			1	0
hia77d64	HI			0	1	1
hiab92b6	HI	3	Boy	0	1	0	Asian	161
hib1cef6	HI	4	Girl	0	1	1	Black
hib28352	HI	3	Girl	1	0		Black
hib3799f	HI	3	Boy	1	1	2	NHPI	85
hib3f8f9	HI	3	Girl	1	1	1	NHPI	93
hib5230b	HI	5	Boy	1	1	1	NHPI	72
hib6203a	HI	5	Girl	1	0		Asian
hib6a717	HI	2	Boy	1	1	1	NHPI	164
hib81917	HI	2	Girl	0	0		NHPI
hibe17e1	HI	5	Boy	1	0		Asian
hibf07c9	HI	4		0	0		Asian
hic0ba87	HI	4	Girl	0	0		Asian
hic1196e	HI			0	0
hic1dffa	HI			0	0
hic215b4	HI	3	Girl	0	0		Asian
hic24a4a	HI	3	Girl	0	1	1	Asian	313
hic315a9	HI	5	Girl	0	0		NHPI
hic41c7d	HI	4	Girl	0	1	0	NHPI	132
hic6e841	HI			1	1	2
hic79cc1	HI	2	Girl	0	0		NHPI
hic9fa52	HI			0	1	1
hiccc2dc	HI	5	Girl	1	1	1	NHPI	313
hicde563	HI	5	Boy	1	0		NHPI
hicf71ea	HI			0	0
hid12822	HI	4	Boy	1	1	2	Asian	93
hid223f6	HI	3	Girl	0	1	1	NHPI
hie35de2	HI	4	Girl	0	1	1	NHPI	164
hie52d5e	HI	4	Girl	0	1	0	Asian
hie9ce49	HI	5	Boy	0	0		NHPI
hiea5088	HI	5	Boy	1	1	2
hiecabac	HI	3	Girl	1	1	1	NHPI	24
hied1588	HI	4	Girl	0	1	0	Asian
hied8f55	HI			0	0
hieecb6f	HI	4	Girl	1	1	2	NHPI	2
hieed366	HI	2	Boy	0	0		Hisp
hief35eb	HI	4	Girl	0	0		Asian
hiefd8f6	HI	3	Girl	0	1	2	Asian
hif06feb	HI	2	Girl	0	0		NHW
hif40d0d	HI	3	Boy	0	0		Asian
hifaa3bd	HI	5	Boy	1	1		Asian
hifb6579	HI	5	Girl	1	1	2	NHPI	159
hifc793c	HI	4	Boy	0	0		Asian
hiunkno2	HI				0
hiunkno4	HI				0
hiunkno6	HI				1
naz008695	NAZ	3	Boy	0	0		NHW
naz00f4be	NAZ	3	Boy	0	1	0	NHW	313
naz0192f0	NAZ	4	Boy	1	1	2	NHW	159
naz030d2b	NAZ	1	Girl	0	0		NHW
naz04edb9	NAZ	2	Girl	0	1	1	NHW	313
naz066d6b	NAZ	5	Boy	0	0		NHW
naz085e15	NAZ	5	Girl	0	0		NHW
naz08719d	NAZ	4	Boy	1	1	2	NHW	164
naz0b6b32	NAZ	4	Boy	0	1	1	AIAN
naz0c33ec	NAZ	4	Boy	0	1	1	NHW	93
naz0c5f8d	NAZ	4	Boy	0	1	0	NHW	62
naz0c669e	NAZ	3	Boy	0	0		NHW
naz0c9830	NAZ	3	Girl	0	0		AIAN
naz0dea3d	NAZ	4	Girl	0	1	1	NHW	313
naz11be86	NAZ	5	Boy	0	1		NHW
naz124e4f	NAZ	3	Girl	0	0		NHW
naz134b09	NAZ	3	Boy	0	1	0	NHW	161
naz14627f	NAZ	3	Girl	0	1	0	NHW
naz16cd37	NAZ	2	Boy	0	0		NHW
naz172d49	NAZ	1	Girl	0	1	0	NHW	62
naz17c3cf	NAZ	5	Girl	0	1	0	NHW	92
naz17fcc4	NAZ	4	Boy	0	1	1	NHW	178
naz1801ce	NAZ	1	Boy	0	0		NHW
naz1840eb	NAZ	5	Boy	0	0		NHW
naz188039	NAZ	5	Girl	0	0		Hisp
naz19a0d9	NAZ	2	Girl	0	0		AIAN
naz1a28c4	NAZ	4	Girl	0	1	2	NHW	251
naz1c324c	NAZ	4	Boy	0	0		NHW
naz1d7e8c	NAZ	3	Boy	0	1	1	Black
naz1f2226	NAZ	1	Boy	0	0		NHW
naz21717f	NAZ	1	Girl	0	1	1	NHW	164
naz22d4d2	NAZ	3	Girl	0	0		NHW
naz2386ff	NAZ	5	Girl	0	1	1	NHW	44
naz2445dc	NAZ	4	Boy	0	0		NHW
naz257bb6	NAZ	3	Boy	0	0		AIAN
naz26db69	NAZ	3	Girl	0	0		NHW
naz2882f8	NAZ	4	Girl	0	0		NHW
naz2b1eb8	NAZ	3	Boy	0	0		NHW
naz2b4bc8	NAZ	4	Girl	0	0		NHW
naz2c71ae	NAZ	3	Boy	0	0		NHW
naz2d1641	NAZ	3	Girl	0	1	1	NHW	286
naz2d9188	NAZ	3	Boy	0	0		Hisp
naz2dcee3	NAZ	4	Girl	0	1	1	NHW	286
naz2e9f7b	NAZ	5	Boy	1	1	1	NHW	93
naz2f4326	NAZ	4	Boy	0	0		NHW
naz2f48bd	NAZ	3	Boy	0	0		NHW
naz2f7e53	NAZ	1	Boy	0	0		AIAN
naz2f9ddf	NAZ	3	Boy	0	0		NHW
naz30b537	NAZ	5	Girl	0	0		AIAN
naz30db28	NAZ	1	Girl	0	0		NHW
naz319944	NAZ	4	Boy	0	0		NHW
naz32cabd	NAZ	2	Girl	0	0		NHW
naz3331da	NAZ	3	Girl	1	1	1	NHW
naz36b6df	NAZ	3	Boy	0	0		Asian
naz36f73c	NAZ	4	Girl	0	0		NHW
naz374da6	NAZ	3	Girl	0	0		AIAN
naz39b825	NAZ	3	Girl	0	0		Hisp
naz3a14ff	NAZ	3	Boy	1	1	1	AIAN	80
naz3a4076	NAZ	1	Boy	0	1	1	AIAN
naz3c0f4c	NAZ	4	Girl	0	0		NHW
naz3e077c	NAZ	3	Boy	0	0		NHW
naz3e3c57	NAZ	4	Girl	0	0		NHW
naz3f8e8b	NAZ	4	Boy	0	1	0	NHW
naz4001d5	NAZ	2	Boy	0	0		NHW
naz402162	NAZ	2	Boy	0	0		NHW
naz406c99	NAZ	4	Boy	0	1	2	NHW	159
naz449926	NAZ	3	Boy	0	0		NHW
naz44e1ec	NAZ			0	0
naz45f826	NAZ	1	Girl	0	1	0	NHW
naz466e85	NAZ	5	Boy	0	0		NHW
naz46a29f	NAZ	4	Boy	0	1	1	NHW
naz47e35e	NAZ	5	Boy	1	1	0	Hisp	92
naz492a94	NAZ	1	Boy	0	0		NHW
naz49cf62	NAZ	4	Boy	0	1	0	NHPI	80
naz4b0b87	NAZ	3	Girl	1	1	2	NHW	251
naz4b804a	NAZ	2	Boy	0	1	0	NHW
naz4cd17c	NAZ			0	0
naz4e3c6e	NAZ	3	Girl	0	1	1	NHW	62
naz4e7e40	NAZ	4	Boy	0	0		NHW
naz4ea341	NAZ	2	Boy	0	1	0	NHW	136
naz516242	NAZ	1	Boy	0	1	1	NHW	304
naz51eff0	NAZ	3	Girl	1	1	2	NHW	132
naz5257e6	NAZ	5	Girl	0	1	1	NHW	279
naz552a0c	NAZ	4	Girl	0	0		NHW
naz558ce4	NAZ	3	Boy	0	0		NHW
naz56d64c	NAZ	2	Girl	0	0		Hisp
naz593ba2	NAZ	1	Boy	0	0		NHW
naz5aed70	NAZ	1	Girl	0	0		NHW
naz5b1deb	NAZ	2	Girl	0	0		AIAN
naz5c2cea	NAZ	4	Boy	0	0		NHW
naz5c458b	NAZ	3	Girl	0	1	1	NHW
naz5c6a5c	NAZ	4	Girl	0	0		NHW
naz5d9394	NAZ	3	Girl	0	0		NHW
naz5e76c8	NAZ	3	Boy	0	1	0	NHW	136
naz5ed046	NAZ	4	Boy	0	1	1	NHW	178
naz5fbd8b	NAZ	4	Boy	0	1	1	NHW	62
naz615974	NAZ	5	Boy	0	1	0	NHW	92
naz61a3be	NAZ	4	Boy	1	0		Hisp
naz61e189	NAZ	1	Girl	0	0		NHW
naz6356e1	NAZ	4	Girl	0	1	1	AIAN	313
naz639675	NAZ	3	Boy	1	1	1	NHW	279
naz64c2cb	NAZ	3	Girl	0	1	0	NHW	136
naz6523b9	NAZ	1	Boy	0	0		NHW
naz6680b0	NAZ	2	Boy	0	0		NHW
naz66cf89	NAZ	4	Boy	0	1		Hisp
naz66d951	NAZ	2	Girl	0	1		NHW
naz671f5c	NAZ	2	Boy	0	0		NHW
naz676bcc	NAZ	2	Boy	0	0		Black
naz67ef6e	NAZ	5	Girl	0	0		AIAN
naz6828ab	NAZ	4	Boy	0	1	0	NHW
naz699df7	NAZ	3	Girl	0	1		NHW
naz6b1ef4	NAZ	4	Boy	0	0		NHW
naz6e1c42	NAZ	3	Girl	1	1	1	Hisp
naz6ec095	NAZ	4	Girl	0	0		NHW
naz701789	NAZ	4	Boy	1	1	2	AIAN
naz7018a5	NAZ	2	Boy	0	0		AIAN
naz710808	NAZ	5	Boy	0	0		NHW
naz7134a6	NAZ	3	Girl	0	0		NHW
naz7217d4	NAZ	5	Boy	0	1	1	AIAN	62
naz724e1c	NAZ	2	Girl	0	1	0	NHW	178
naz72fd2a	NAZ	3	Girl	0	0		NHW
naz732ff2	NAZ	3	Girl	0	1		NHW
naz73a141	NAZ	5	Boy	0	1	1	Asian
naz73d49a	NAZ	2	Girl	0	0		Black
naz74048e	NAZ	4	Boy	0	1	0	AIAN	161
naz74cfc5	NAZ	4	Boy	0	0		AIAN
naz751f9d	NAZ	3	Girl	0	0		AIAN
naz765f3f	NAZ	4	Girl	1	1	1	AIAN	304
naz781abb	NAZ	3	Girl	0	1	1	NHW	164
naz78cd60	NAZ	1	Boy	0	0		NHW
naz79299e	NAZ	1	Girl	0	0		Hisp
naz7d5da0	NAZ	1	Boy	0	0		NHW
naz81ebab	NAZ	1	Boy	0	1	1	NHW	93
naz83b1e0	NAZ	3	Girl	1	1	1	Hisp	2
naz859dee	NAZ	4	Boy	1	0		AIAN
naz85c0dd	NAZ	4	Boy	0	0		NHW
naz8727c0	NAZ	5	Girl	0	0		NHW
naz8b14ce	NAZ	2	Girl	0	1	1	NHW	279
naz8b1502	NAZ	4	Boy	0	0		NHW
naz8dc126	NAZ	3	Boy	0	0		NHW
naz8e3263	NAZ	3	Girl	0	0		NHW
naz90bf16	NAZ	4	Boy	0	1		AIAN
naz9103b6	NAZ	3	Boy	1	1	1	NHW	279
naz9164e6	NAZ	3	Boy	1	1	1	NHW	44
naz92500a	NAZ	1	Boy	0	0		NHW
naz9445cf	NAZ	4	Girl	1	0		AIAN
naz94aac3	NAZ	1	Girl	0	0		NHW
naz964fdc	NAZ	4	Boy	1	0		Black
naz9687e8	NAZ	4	Girl	1	1	2	Hisp
naz971441	NAZ	3	Boy	0	0		NHW
naz9b02a5	NAZ	1	Girl	0	0		NHW
naz9d0073	NAZ	4	Girl	0	1	0	NHW
naz9dabae	NAZ	5	Boy	0	0		NHW
naz9e44e5	NAZ	1	Boy	0	0		NHW
naz9f14b2	NAZ	5	Girl	0	0		NHW
naz9f6894	NAZ	4	Girl	0	0		Hisp
naza19b3b	NAZ	3	Boy	0	0		NHW
naza2038c	NAZ	3	Girl	0	0		AIAN
naza224ec	NAZ	2	Boy	0	0		AIAN
naza2917b	NAZ	5	Girl	1	1	1	NHW	304
naza3651f	NAZ	3	Boy	0	0		NHW
naza36f28	NAZ	2	Girl	0	0		Hisp
naza3b76d	NAZ	4	Boy	0	0		Hisp
naza451ef	NAZ	5	Girl	1	1	1	NHW
naza51931	NAZ	3	Boy	0	0		NHW
naza65246	NAZ	2	Girl	1	1	2	NHW	132
naza68140	NAZ	3	Boy	0	0		NHW
naza6c4c8	NAZ	5	Boy	1	0		AIAN
naza7a041	NAZ	1	Girl	0	0		NHW
naza809d2	NAZ	1	Boy	0	0		NHW
naza8e751	NAZ	2	Girl	0	0		NHW
naza97e87	NAZ	3	Girl	0	0		NHW
nazaa0604	NAZ	2	Girl	0	0		NHW
nazaa3559	NAZ	2	Boy	0	1	0	Hisp
nazaa694c	NAZ	4	Boy	1	1	2	Hisp	164
nazaf2ab8	NAZ	2	Girl	0	0		Hisp
nazaf3771	NAZ	4	Girl	0	0		Hisp
nazafdc0f	NAZ	2	Girl	0	0		NHW
nazafef3a	NAZ	4	Girl	0	1	0	NHW
nazb1ecfc	NAZ	3	Boy	1	0		NHW
nazb22dac	NAZ	3	Girl	0	0		NHW
nazb2b4a8	NAZ	1	Boy	0	1	1	NHW	164
nazb3abfa	NAZ	4	Girl	0	0		Hisp
nazb447d8	NAZ	3	Boy	0	1	0	NHW	80
nazb450af	NAZ		Girl	0	0
nazb56fc3	NAZ	4	Boy	0	0		Asian
nazb5c0e1	NAZ	5	Girl	0	0		NHW
nazb6eb79	NAZ		Boy	0	0		NHW
nazb8b3d3	NAZ	4	Girl	0	0		NHW
nazb9b070	NAZ	2	Boy	0	0		Black
nazb9cc81	NAZ	4	Boy	0	0		NHW
nazba1183	NAZ	4	Girl	0	0		NHW
nazbacadb	NAZ	3	Girl	1	1	1	Asian
nazbad20a	NAZ	4	Boy	0	1	0	NHW	44
nazbd7532	NAZ	3	Girl	0	1	1	NHW	160
nazbdecb1	NAZ	2	Girl	0	0		AIAN
nazbfb893	NAZ	4	Girl	0	0		NHW
nazbfc540	NAZ	3	Girl	0	1	0	NHW	44
nazc02060	NAZ	5	Girl	0	1	2	NHW
nazc08083	NAZ	2	Boy	1	1	1	AIAN
nazc118a8	NAZ	3	Girl	0	0		NHW
nazc26b0d	NAZ	2	Boy	0	0		NHW
nazc37403	NAZ	4	Girl	0	1	2	NHW	44
nazc422c6	NAZ	4	Boy	1	1	2	NHW	85
nazc4b624	NAZ	4	Girl	0	0		NHW
nazc53ab4	NAZ	4	Boy	0	0		NHW
nazc5b446	NAZ	2	Girl	0	1	0	Hisp
nazc8b407	NAZ	5	Girl	0	1	0	NHW	72
nazc933b9	NAZ	2	Girl	0	1		NHW
nazca8c3e	NAZ	3	Girl	1	0		AIAN
nazcbe5a6	NAZ	2	Girl	1	1	1	NHW	286
nazcdf67d	NAZ	4	Girl	0	0		NHW
nazce5db9	NAZ	2	Boy	0	0		NHW
nazcf2d6e	NAZ	5	Girl	1	0		AIAN
nazcf9396	NAZ	2	Boy	0	0		NHW
nazd22558	NAZ	2	Boy	0	1		NHW
nazd2f6a2	NAZ	4	Girl	0	0		NHW
nazd35460	NAZ	3	Boy	0	1	1	NHW
nazd5e3e0	NAZ	2	Boy	0	1	0	NHW	313
nazd728eb	NAZ	5	Girl	0	1		AIAN
nazd78476	NAZ	3	Girl	0	0		NHW
nazd7fa9d	NAZ	3	Girl	0	1	1	AIAN	279
nazd94195	NAZ	4	Boy	0	0		NHW
nazdb15dd	NAZ	1	Girl	0	0		NHW
nazdb211e	NAZ	3	Boy	0	0		NHW
nazde150a	NAZ	4	Girl	0	1	0	AIAN	44
nazde3c72	NAZ	1	Boy	0	1	1	NHW	251
nazde7c14	NAZ	4	Girl	0	1	2	NHW	85
nazdf3e75	NAZ	4	Girl	0	0		NHW
naze10a96	NAZ	2	Girl	0	1		NHW
naze18111	NAZ	1	Girl	0	1	0	NHW
naze250ff	NAZ	2	Boy	0	0		NHW
naze44946	NAZ	3	Boy	0	0		NHW
naze48874	NAZ	3	Boy	0	1		NHW
naze6013e	NAZ	3	Boy	0	1	0	NHW
naze60ebb	NAZ	3	Boy	0	1	1	AIAN	313
naze6dc75	NAZ	5	Boy	0	0		Hisp
naze7370f	NAZ	4	Boy	0	1	0	Hisp	92
naze79ea2	NAZ	4	Boy	0	0		NHW
naze9ddc8	NAZ	3	Boy	0	0		NHW
nazea4fcf	NAZ	3	Boy	1	1	2	AIAN	85
nazeb1bfe	NAZ	4	Boy	0	0		NHW
nazec397d	NAZ	4	Girl	1	1	2	Hisp	24
nazec43a4	NAZ	4	Boy	0	1	0	NHW	313
nazed5c28	NAZ	4	Girl	1	1	2	Hisp	85
nazee9f4f	NAZ	2	Girl	0	1
nazf05a01	NAZ	4	Girl	0	1	1	NHW	12
nazf0dc2e	NAZ	3	Boy	0	0		NHW
nazf16f37	NAZ	4	Boy	0	0		NHW
nazf18331	NAZ	5	Girl	0	0		NHW
nazf1cf5d	NAZ	2	Boy	0	1	0	Hisp
nazf51699	NAZ	2	Girl	0	0		NHW
nazf6bd4e	NAZ	2	Boy	0	1		NHW
nazf740e4	NAZ	3	Girl	0	0		NHW
nazf7c6fe	NAZ	4	Girl	0	1		NHW
nazf801f5	NAZ	4	Girl	0	1	0	NHW	44
nazf89720	NAZ	2	Girl	0	0		NHW
nazf94019	NAZ	2	Boy	0	0		NHW
nazf98cca	NAZ	1	Boy	0	1		NHW
nazfb757e	NAZ	5	Girl	1	0		NHW
nazfbe558	NAZ	4	Boy	0	0		NHW
nazfc6b52	NAZ	5	Boy	1	1	2	Black	251
nazfc708e	NAZ	5	Girl	0	1	1	NHW
nazfd3d67	NAZ	3	Girl	0	1	1	AIAN	279
nazfec936	NAZ	4	Boy	1	0		NHW
nazfed31b	NAZ	4	Girl	0	0		NHW
