## Supplemental Table 4 for "Biological Drivers of Early Childhood Caries in Preschool Children of Northern Arizona and Hawaii"

LocusID	RefBase	RefBin	Base0	Base1	Genome	Pos	af	filter-pvalue	lrt-pvalue	beta	beta-std-err	intercept	PC1	PC2	PC3	PC4	PC5	PC6	PC7	PC8	PC9	PC10	lineage	notes	GeneName	Strand	RefCodon	AltCodon	RefAA	AltAA	MutationType	Product	Locus	Differential Expression in Caries	KO_DEF
NC_004350.2::4110	A	0	A	G	NC_004350.2	4110	0.0474	0.0169	1.81E-07	-0.316	0.0583	0.388	0.003	-0.227	-0.257	0.357	0.151	0.192	-0.113	-0.35	-0.374	-0.412	MDS4		ychF	1	AAA	AGA	K	R	non-synonymous	['redox-regulated ATPase YchF']	SMU_06	Sig. UP	ribosome-binding ATPase
NC_004350.2::5173	G	1	A	G	NC_004350.2	5173	0.9	5.10E-05	4.48E-07	-0.248	0.0473	0.596	-0.0533	-0.233	-0.277	0.161	0.124	0.207	-0.116	-0.14	-0.387	-0.412	MDS4		pth	1	GTC	ATC	V	I	non-synonymous	['aminoacyl-tRNA hydrolase']	SMU_07	Sig. UP	peptidyl-tRNA hydrolase, PTH1 family [EC:3.1.1.29]
NC_004350.2::91236	G	1	A	G	NC_004350.2	91236	0.974	6.98E-16	9.96E-08	0.406	0.0731	-0.0226	-0.00671	-0.227	-0.289	0.33	0.112	0.201	-0.0913	-0.322	-0.417	-0.406	MDS4		SMU_RS00480	1	GCT	ACT	A	T	non-synonymous	['ECF transporter S component']	SMU_86
NC_004350.2::116739	C	0	C	T	NC_004350.2	116739	0.137	0.00261	2.69E-10	-0.244	0.0364	0.406	-0.0338	-0.276	-0.263	0.351	0.124	0.142	-0.182	-0.349	-0.346	-0.324	MDS2		SMU_RS00610	-1	AGC	AAC	S	N	non-synonymous	['hypothetical protein']	SMU_117c
NC_004350.2::116745	G	0	G	T	NC_004350.2	116745	0.137	0.00261	2.69E-10	-0.244	0.0364	0.406	-0.0338	-0.276	-0.263	0.351	0.124	0.142	-0.182	-0.349	-0.346	-0.324	MDS2		SMU_RS00610	-1	ACT	AAT	T	N	non-synonymous	['hypothetical protein']	SMU_117c
NC_004350.2::176718	T	1	A	T	NC_004350.2	176718	0.947	2.12E-56	3.62E-08	-0.349	0.0606	0.704	-0.0505	-0.236	-0.272	0.167	0.125	0.193	-0.118	-0.13	-0.385	-0.41			SMU_RS00890	1	TCC	ACC	S	T	non-synonymous	['flavocytochrome c']	SMU_180	Sig. UP	urocanate reductase [EC:1.3.99.33]
NC_004350.2::308357	A	0	A	G	NC_004350.2	308357	0.0368	2.24E-55	4.82E-08	0.353	0.062	0.36	-0.0288	-0.241	-0.265	0.243	0.162	0.194	-0.106	-0.243	-0.303	-0.415			SMU_RS01600	1	TAT	TGT	Y	C	non-synonymous	['cysteine hydrolase family protein']	SMU_326
NC_004350.2::316052	A	0	A	G	NC_004350.2	316052	0.0526	2.12E-56	3.62E-08	0.349	0.0606	0.355	-0.0505	-0.236	-0.272	0.167	0.125	0.193	-0.118	-0.13	-0.385	-0.41			SMU_RS01640	1	ATT	GTT	I	V	non-synonymous	['argininosuccinate synthase']	SMU_334	Sig. UP	argininosuccinate synthase [EC:6.3.4.5]
NC_004350.2::347495	G	1	A	G	NC_004350.2	347495	0.505	0.108	5.31E-07	0.144	0.0276	0.3	0.0112	-0.233	-0.316	0.191	0.129	0.155	-0.0204	-0.297	-0.397	-0.491	MDS10		gltB	1	CGT	CAT	R	H	non-synonymous	['glutamate synthase large subunit']	SMU_365	Sig. UP	glutamate synthase (NADPH) large chain [EC:1.4.1.13]
NC_004350.2::371562	C	0	C	T	NC_004350.2	371562	0.0263	9.62E-55	1.48E-07	0.391	0.0715	0.363	-0.025	-0.238	-0.273	0.249	0.145	0.2	-0.12	-0.245	-0.373	-0.413			SMU_RS01930	-1	GTT	ATT	V	I	non-synonymous	['Xaa-Pro dipeptidyl-peptidase']	SMU_395	Sig. UP	X-Pro dipeptidyl-peptidase [EC:3.4.14.11]
NC_004350.2::392030	C	0	C	T	NC_004350.2	392030	0.0526	2.12E-56	8.61E-08	0.346	0.0619	0.355	-0.0569	-0.234	-0.272	0.165	0.118	0.193	-0.104	-0.132	-0.388	-0.411			nusA	1	GCT	GTT	A	V	non-synonymous	['transcription termination factor NusA']	SMU_418	Sig. UP	transcription termination/antitermination protein NusA
NC_004350.2::404408	G	1	A	G	NC_004350.2	404408	0.758	0.000547	5.26E-08	0.18	0.0317	0.237	-0.0403	-0.169	-0.329	0.302	0.152	0.158	0.0297	-0.296	-0.407	-0.39	MDS2		SMU_RS02110	1	GGT	AGT	G	S	non-synonymous	['DUF3021 domain-containing protein']	SMU_434
NC_004350.2::406073	G	1	A	G	NC_004350.2	406073	0.863	0.000176	6.01E-09	-0.218	0.0356	0.561	-0.0569	-0.235	-0.275	0.219	0.131	0.222	-0.123	-0.168	-0.38	-0.412	MDS1		nagA	1	GAA	AAA	E	K	non-synonymous	['N-acetylglucosamine-6-phosphate deacetylase']	SMU_435	Sig. UP	N-acetylglucosamine-6-phosphate deacetylase [EC:3.5.1.25]
NC_004350.2::459355	C	1	A	C	NC_004350.2	459355	0.974	9.62E-55	7.74E-07	-0.371	0.0724	0.734	-0.0318	-0.236	-0.273	0.246	0.136	0.199	-0.103	-0.246	-0.377	-0.413			SMU_RS02355	-1	GCC	TCC	A	S	non-synonymous	['glycyl-radical enzyme activating protein']	SMU_490	Sig. UP	pyruvate formate lyase activating enzyme [EC:1.97.1.4]
NC_004350.2::487081	G	1	A	G	NC_004350.2	487081	0.974	9.62E-55	7.74E-07	-0.371	0.0724	0.734	-0.0318	-0.236	-0.273	0.246	0.136	0.199	-0.103	-0.246	-0.377	-0.413			SMU_RS02500	1	GGA	GAA	G	E	non-synonymous	["bifunctional UDP-sugar hydrolase/5'-nucleotidase"]	SMU_520
NC_004350.2::545889	T	1	A	T	NC_004350.2	545889	0.874	7.76E-07	3.05E-08	0.213	0.0367	0.187	0.0391	-0.229	-0.282	0.245	0.155	0.182	-0.0412	-0.3	-0.367	-0.406	MDS1		recN	1	GAT	GAA	D	E	non-synonymous	['DNA repair protein RecN']	SMU_585	Sig. UP	DNA repair protein RecN (Recombination protein N)
NC_004350.2::605189	A	0	A	C	NC_004350.2	605189	0.153	0.0262	3.63E-07	-0.178	0.0337	0.4	-0.0364	-0.243	-0.248	0.311	0.166	0.245	-0.115	-0.314	-0.381	-0.39	MDS6		pepF	1	AAA	ACA	K	T	non-synonymous	['oligoendopeptidase F']	SMU_645	Sig. UP	oligoendopeptidase F [EC:3.4.24.-]
NC_004350.2::623428	G	0	G	T	NC_004350.2	623428	0.0421	2.94E-05	4.96E-07	-0.304	0.0583	0.386	-0.0101	-0.224	-0.254	0.322	0.143	0.194	-0.102	-0.307	-0.377	-0.41	MDS4		argJ	1	AAG	AAT	K	N	non-synonymous	['bifunctional ornithine acetyltransferase/N-acetylglutamate synthase']	SMU_664	Sig. UP	glutamate N-acetyltransferase / amino-acid N-acetyltransferase [EC:2.3.1.35 2.3.1.1]
NC_004350.2::635448	G	1	A	G	NC_004350.2	635448	0.942	0.000357	6.47E-07	-0.296	0.0574	0.652	-0.0436	-0.239	-0.278	0.186	0.128	0.204	-0.107	-0.151	-0.384	-0.411	MDS7		icd	1	GAT	AAT	D	N	non-synonymous	['NADP-dependent isocitrate dehydrogenase']	SMU_672	Sig. UP	isocitrate dehydrogenase [EC:1.1.1.42]
NC_004350.2::657794	A	0	A	T	NC_004350.2	657794	0.0263	9.62E-55	4.19E-07	0.378	0.072	0.363	-0.0311	-0.236	-0.273	0.248	0.138	0.2	-0.104	-0.246	-0.377	-0.414			pepT	1	GAA	GTA	E	V	non-synonymous	['peptidase T']	SMU_691	Sig. UP	tripeptide aminopeptidase [EC:3.4.11.4]
NC_004350.2::660889	G	1	A	G	NC_004350.2	660889	0.953	4.76E-56	1.33E-07	-0.337	0.0613	0.694	-0.0447	-0.236	-0.272	0.188	0.129	0.194	-0.116	-0.157	-0.383	-0.41			infC	1	GTT	ATT	V	I	non-synonymous	['translation initiation factor IF-3']	SMU_697	Sig. UP	translation initiation factor IF-3
NC_004350.2::695444	G	1	A	G	NC_004350.2	695444	0.811	1.25E-08	2.80E-08	0.242	0.0417	0.177	0.112	-0.249	-0.259	0.17	0.0909	0.142	-0.124	-0.375	-0.349	-0.396	MDS1		SMU_RS03475	1	AGT	AAT	S	N	non-synonymous	['DUF3114 domain-containing protein']	SMU_741
NC_004350.2::698899	A	0	A	G	NC_004350.2	698899	0.0737	2.58E-12	1.15E-07	-0.256	0.0463	0.392	0.0111	-0.227	-0.249	0.277	0.125	0.129	-0.128	-0.314	-0.382	-0.398	MDS1		ftsY	1	AAT	GAT	N	D	non-synonymous	['signal recognition particle-docking protein FtsY']	SMU_744	Sig. UP	fused signal recognition particle receptor
NC_004350.2::699447	A	0	A	G	NC_004350.2	699447	0.0263	9.62E-55	4.19E-07	0.378	0.072	0.363	-0.0311	-0.236	-0.273	0.248	0.138	0.2	-0.104	-0.246	-0.377	-0.414			SMU_RS03495	-1	ATT	ACT	I	T	non-synonymous	['DHA2 family efflux MFS transporter permease subunit']	SMU_745
NC_004350.2::699472	T	1	A	T	NC_004350.2	699472	0.974	9.62E-55	4.19E-07	-0.378	0.072	0.741	-0.0311	-0.236	-0.273	0.248	0.138	0.2	-0.104	-0.246	-0.377	-0.414			SMU_RS03495	-1	ACT	TCT	T	S	non-synonymous	['DHA2 family efflux MFS transporter permease subunit']	SMU_745
NC_004350.2::700461	G	1	A	G	NC_004350.2	700461	0.974	9.62E-55	4.19E-07	-0.378	0.072	0.741	-0.0311	-0.236	-0.273	0.248	0.138	0.2	-0.104	-0.246	-0.377	-0.414			SMU_RS03495	-1	GCT	GTT	A	V	non-synonymous	['DHA2 family efflux MFS transporter permease subunit']	SMU_745
NC_004350.2::728650	T	1	C	T	NC_004350.2	728650	0.942	9.18E-57	1.28E-09	-0.369	0.0577	0.721	-0.0607	-0.235	-0.271	0.151	0.12	0.194	-0.11	-0.118	-0.388	-0.412			SMU_RS03610	1	GTT	GCT	V	A	non-synonymous	['class I SAM-dependent rRNA methyltransferase']	SMU_776	Sig. UP	23S rRNA (cytosine1962-C5)-methyltransferase [EC:2.1.1.191]
NC_004350.2::730222	G	1	A	G	NC_004350.2	730222	0.974	9.62E-55	4.19E-07	-0.378	0.072	0.741	-0.0311	-0.236	-0.273	0.248	0.138	0.2	-0.104	-0.246	-0.377	-0.414			SMU_RS03620	1	GAT	AAT	D	N	non-synonymous	['shikimate dehydrogenase']	SMU_778	Sig. UP	shikimate dehydrogenase [EC:1.1.1.25]
NC_004350.2::731450	G	1	A	G	NC_004350.2	731450	0.974	9.62E-55	4.19E-07	-0.378	0.072	0.741	-0.0311	-0.236	-0.273	0.248	0.138	0.2	-0.104	-0.246	-0.377	-0.414			aroB	1	GTT	ATT	V	I	non-synonymous	['3-dehydroquinate synthase']	SMU_779	Sig. UP	3-dehydroquinate synthase [EC:4.2.3.4]
NC_004350.2::738784	G	1	A	G	NC_004350.2	738784	0.974	9.62E-55	4.19E-07	-0.378	0.072	0.741	-0.0311	-0.236	-0.273	0.248	0.138	0.2	-0.104	-0.246	-0.377	-0.414			rlmD	1	CGG	CAG	R	Q	non-synonymous	['23S rRNA (uracil(1939)-C(5))-methyltransferase RlmD']	SMU_788	Sig. UP	23S rRNA (uracil1939-C5)-methyltransferase [EC:2.1.1.190]
NC_004350.2::739357	C	0	C	T	NC_004350.2	739357	0.0316	0.0189	3.44E-07	0.349	0.0659	0.362	-0.027	-0.24	-0.282	0.251	0.138	0.219	-0.0837	-0.245	-0.376	-0.411	MDS4		rlmD	1	ACC	ATC	T	I	non-synonymous	['23S rRNA (uracil(1939)-C(5))-methyltransferase RlmD']	SMU_788	Sig. UP	23S rRNA (uracil1939-C5)-methyltransferase [EC:2.1.1.190]
NC_004350.2::788123	G	1	A	G	NC_004350.2	788123	0.974	9.62E-55	4.19E-07	-0.378	0.072	0.741	-0.0311	-0.236	-0.273	0.248	0.138	0.2	-0.104	-0.246	-0.377	-0.414			SMU_RS03880	1	GCT	ACT	A	T	non-synonymous	['aldo/keto reductase']	SMU_837
NC_004350.2::788903	G	1	A	G	NC_004350.2	788903	0.974	9.62E-55	4.19E-07	-0.378	0.072	0.741	-0.0311	-0.236	-0.273	0.248	0.138	0.2	-0.104	-0.246	-0.377	-0.414			gorA	1	GGT	AGT	G	S	non-synonymous	['glutathione-disulfide reductase']	SMU_838	Sig. UP	glutathione reductase (NADPH) [EC:1.8.1.7]
NC_004350.2::873872	C	1	A	C	NC_004350.2	873872	0.9	5.22E-05	5.48E-07	-0.256	0.0493	0.604	-0.058	-0.242	-0.266	0.15	0.11	0.199	-0.132	-0.132	-0.391	-0.412	MDS4		queC	-1	GGC	GTC	G	V	non-synonymous	['7-cyano-7-deazaguanine synthase QueC']	SMU_919c	Sig. UP	7-cyano-7-deazaguanine synthase [EC:6.3.4.20]
NC_004350.2::1058413	G	1	A	G	NC_004350.2	1058413	0.932	0.00206	9.12E-07	-0.268	0.0527	0.623	-0.0412	-0.24	-0.279	0.189	0.132	0.207	-0.119	-0.161	-0.384	-0.413	MDS7		SMU_RS05135	-1	CAT	TAT	H	Y	non-synonymous	['hypothetical protein']	SMU_1116c
NC_004350.2::1062074	C	0	C	T	NC_004350.2	1062074	0.0526	2.12E-56	3.62E-08	0.349	0.0606	0.355	-0.0505	-0.236	-0.272	0.167	0.125	0.193	-0.118	-0.13	-0.385	-0.41			SMU_RS05150	-1	GTG	ATG	V	M	non-synonymous	['ABC transporter permease']	SMU_1119c	Sig. UP	general nucleoside transport system permease protein
NC_004350.2::1063095	C	0	C	T	NC_004350.2	1063095	0.0526	2.12E-56	3.62E-08	0.349	0.0606	0.355	-0.0505	-0.236	-0.272	0.167	0.125	0.193	-0.118	-0.13	-0.385	-0.41			SMU_RS05155	-1	GAG	AAG	E	K	non-synonymous	['ABC transporter ATP-binding protein']	SMU_1120	Sig. UP	general nucleoside transport system ATP-binding protein
NC_004350.2::1085636	T	1	C	T	NC_004350.2	1085636	0.174	0.0297	2.89E-08	0.232	0.0399	0.333	0.0196	-0.264	-0.349	0.293	0.0835	0.0103	-0.0593	-0.242	-0.325	-0.38	MDS6		SMU_RS05275	-1	CAT	CGT	H	R	non-synonymous	['sensor histidine kinase KdpD']	SMU_1145c
NC_004350.2::1338318	G	1	A	G	NC_004350.2	1338318	0.921	0.000122	3.70E-08	-0.273	0.0475	0.625	-0.0378	-0.248	-0.264	0.19	0.117	0.202	-0.153	-0.164	-0.388	-0.413	MDS7		SMU_RS06415	-1	CTT	TTT	L	F	non-synonymous	['helix-turn-helix transcriptional regulator']	SMU_1409c
NC_004350.2::1375880	G	1	A	G	NC_004350.2	1375880	0.979	0.0132	4.95E-09	0.502	0.0816	-0.119	0.00946	-0.236	-0.277	0.353	0.144	0.197	-0.0911	-0.327	-0.375	-0.408			SMU_RS06570	-1	GCC	GTC	A	V	non-synonymous	['ABC transporter ATP-binding protein']	SMU_1445c	Sig. UP	putative tryptophan/tyrosine transport system ATP-binding protein
NC_004350.2::1388238	T	1	C	T	NC_004350.2	1388238	0.974	9.62E-55	7.74E-07	-0.371	0.0724	0.734	-0.0318	-0.236	-0.273	0.246	0.136	0.199	-0.103	-0.246	-0.377	-0.413			rfbB	-1	GAC	GGC	D	G	non-synonymous	['dTDP-glucose 4,6-dehydratase']	SMU_1457	Sig. UP	dTDP-glucose 4,6-dehydratase [EC:4.2.1.46]
NC_004350.2::1401635	C	0	C	T	NC_004350.2	1401635	0.0632	5.64E-10	5.03E-08	0.278	0.0489	0.355	-0.00239	-0.189	-0.268	0.266	0.129	0.196	-0.0864	-0.255	-0.38	-0.446			rnz	-1	GTT	ATT	V	I	non-synonymous	['ribonuclease Z']	SMU_1474c	Sig. UP	ribonuclease Z [EC:3.1.26.11]
NC_004350.2::1478734	A	0	A	T	NC_004350.2	1478734	0.879	0.237	6.55E-07	-0.257	0.0498	0.599	0.009	-0.266	-0.357	0.297	0.0694	0.0122	-0.043	-0.245	-0.374	-0.389	MDS6		SMU_RS07050	-1	TTT	ATT	F	I	non-synonymous	['hypothetical protein']	SMU_1554c
NC_004350.2::1547777	A	0	A	G	NC_004350.2	1547777	0.0842	0.00801	7.73E-07	0.216	0.0421	0.355	-0.0273	-0.213	-0.273	0.295	0.157	0.205	-0.0763	-0.243	-0.408	-0.427	MDS6		SMU_RS07355	-1	ATT	ACT	I	T	non-synonymous	['PhoH family protein']	SMU_1620	Sig. UP	phosphate starvation-inducible protein PhoH and related proteins
NC_004350.2::1587065	G	1	A	G	NC_004350.2	1587065	0.789	0.000182	8.97E-07	0.161	0.0316	0.246	-0.0471	-0.226	-0.292	0.309	0.161	0.133	-0.128	-0.316	-0.377	-0.327	MDS10		SMU_RS07590	-1	GCG	GTG	A	V	non-synonymous	['YlbF family regulator']	SMU_1671c
NC_004350.2::1700249	C	0	C	T	NC_004350.2	1700249	0.0474	4.76E-56	3.87E-07	0.331	0.0627	0.357	-0.0506	-0.234	-0.272	0.186	0.121	0.194	-0.102	-0.158	-0.386	-0.411			yqeK	-1	GCA	ACA	A	T	non-synonymous	["bis(5'-nucleosyl)-tetraphosphatase (symmetrical) YqeK"]	SMU_1798c
NC_004350.2::1729831	T	1	A	T	NC_004350.2	1729831	0.616	7.60E-06	1.67E-07	0.15	0.0275	0.281	-0.0594	-0.211	-0.3	0.275	0.12	0.112	-0.0388	-0.289	-0.443	-0.314	MDS6		recG	-1	GAA	GAT	E	D	non-synonymous	['ATP-dependent DNA helicase RecG']	SMU_1833	Sig. UP	ATP-dependent DNA helicase RecG [EC:3.6.4.12]
NC_004350.2::1729838	G	1	A	G	NC_004350.2	1729838	0.616	7.60E-06	1.67E-07	0.15	0.0275	0.281	-0.0594	-0.211	-0.3	0.275	0.12	0.112	-0.0388	-0.289	-0.443	-0.314	MDS6		recG	-1	GCT	GTT	A	V	non-synonymous	['ATP-dependent DNA helicase RecG']	SMU_1833	Sig. UP	ATP-dependent DNA helicase RecG [EC:3.6.4.12]
NC_004350.2::1852336	G	1	A	G	NC_004350.2	1852336	0.942	0.000357	6.47E-07	-0.296	0.0574	0.652	-0.0436	-0.239	-0.278	0.186	0.128	0.204	-0.107	-0.151	-0.384	-0.411	MDS7		SMU_RS09000	-1	GCT	GTT	A	V	non-synonymous	['class I SAM-dependent methyltransferase']	SMU_1979c	Sig. UP	site-specific DNA-methyltransferase (adenine-specific) [EC:2.1.1.72]
NC_004350.2::1879323	T	1	A	T	NC_004350.2	1879323	0.947	0.000572	7.90E-09	-0.309	0.051	0.666	-0.029	-0.244	-0.261	0.239	0.156	0.2	-0.108	-0.239	-0.385	-0.417	MDS5		SMU_RS09115	-1	GAT	GTT	D	V	non-synonymous	['glutamate-cysteine ligase family protein']	SMU_1999c
NC_004350.2::1884280	C	0	C	T	NC_004350.2	1884280	0.311	1.27E-11	1.83E-08	0.186	0.0316	0.315	0.00781	-0.168	-0.249	0.188	0.201	0.211	-0.0958	-0.199	-0.463	-0.288	MDS4		secY	-1	GGG	AGG	G	R	non-synonymous	['preprotein translocase subunit SecY']	SMU_2006	Sig. UP	preprotein translocase subunit SecY
NC_004350.2::1887977	G	1	A	G	NC_004350.2	1887977	0.974	9.62E-55	4.19E-07	-0.378	0.072	0.741	-0.0311	-0.236	-0.273	0.248	0.138	0.2	-0.104	-0.246	-0.377	-0.414			rpsH	-1	CTT	TTT	L	F	non-synonymous	['30S ribosomal protein S8']	SMU_2012	Sig. UP	small subunit ribosomal protein S8
NC_004350.2::1911603	G	1	A	G	NC_004350.2	1911603	0.979	0.0132	4.95E-09	0.502	0.0816	-0.119	0.00946	-0.236	-0.277	0.353	0.144	0.197	-0.0911	-0.327	-0.375	-0.408			treC	-1	CCC	CTC	P	L	non-synonymous	['alpha,alpha-phosphotrehalase']	SMU_2037	Sig. UP	trehalose-6-phosphate hydrolase [EC:3.2.1.93]
NC_004350.2::1968962	G	1	A	G	NC_004350.2	1968962	0.979	7.22E-16	4.47E-07	0.43	0.0821	-0.0483	-0.00401	-0.238	-0.277	0.333	0.138	0.194	-0.0843	-0.324	-0.377	-0.412	MDS4		argS	1	GCA	ACA	A	T	non-synonymous	['arginine--tRNA ligase']	SMU_2098	Sig. UP	arginyl-tRNA synthetase [EC:6.1.1.19]
NC_004350.2::1971018	T	1	C	T	NC_004350.2	1971018	0.974	9.62E-55	4.19E-07	-0.378	0.072	0.741	-0.0311	-0.236	-0.273	0.248	0.138	0.2	-0.104	-0.246	-0.377	-0.414			SMU_RS09595	-1	ATT	GTT	I	V	non-synonymous	['YitT family protein']	SMU_2099c
NC_004350.2::2007639	T	1	C	T	NC_004350.2	2007639	0.932	0.00605	1.92E-07	0.271	0.0499	0.121	-0.0101	-0.211	-0.283	0.348	0.151	0.155	-0.141	-0.358	-0.328	-0.418	MDS2		mnmG	-1	ATT	GTT	I	V	non-synonymous	['tRNA uridine-5-carboxymethylaminomethyl(34) synthesis enzyme MnmG']	SMU_2141
NC_004350.2::2010927	C	0	C	T	NC_004350.2	2010927	0.0316	4.69E-55	3.49E-08	0.378	0.0655	0.361	-0.0342	-0.236	-0.272	0.238	0.138	0.201	-0.107	-0.24	-0.376	-0.414			SMU_RS09790	-1	GCT	ACT	A	T	non-synonymous	['transglycosylase SLT domain-containing protein']	SMU_2146c
NC_004350.2::2013049	C	0	C	T	NC_004350.2	2013049	0.226	2.08E-07	8.09E-07	-0.162	0.0317	0.41	0.0391	-0.224	-0.263	0.23	0.0648	0.162	-0.0747	-0.323	-0.391	-0.405	MDS1		SMU_RS09800	-1	GTT	ATT	V	I	non-synonymous	['energy-coupling factor transporter transmembrane protein EcfT']	SMU_2148c	Sig. UP	energy-coupling factor transport system permease protein
NC_004350.2::2017986	A	0	A	G	NC_004350.2	2017986	0.8	0.113	3.25E-07	-0.215	0.0405	0.545	-0.00458	-0.293	-0.334	0.236	0.132	0.0104	-0.0367	-0.175	-0.407	-0.405	MDS6		SMU_RS09830	-1	GTA	GCA	V	A	non-synonymous	['EF-P 5-aminopentanol modification-associated protein YfmF']	SMU_2154c
NC_004350.2::2029978	G	1	A	G	NC_004350.2	2029978	0.974	9.62E-55	4.19E-07	-0.378	0.072	0.741	-0.0311	-0.236	-0.273	0.248	0.138	0.2	-0.104	-0.246	-0.377	-0.414			rlmH	-1	TCT	TTT	S	F	non-synonymous	['23S rRNA (pseudouridine(1915)-N(3))-methyltransferase RlmH']	SMU_2162c	Sig. UP	23S rRNA (pseudouridine1915-N3)-methyltransferase [EC:2.1.1.177]
NC_004350.2::14442	C	0	C	T	NC_004350.2	14442	0.268	9.56E-07	9.02E-08	-0.194	0.0348	0.425	0.0928	-0.231	-0.261	0.204	0.06	0.159	0.0159	-0.319	-0.398	-0.404	MDS1		ftsH	1	CGC	CGT	R	R	synonymous	['ATP-dependent zinc metalloprotease FtsH']	SMU_15	Sig. UP	cell division protease FtsH [EC:3.4.24.-]
NC_004350.2::23894	G	1	A	G	NC_004350.2	23894	0.937	0.256	3.98E-08	0.311	0.0541	0.0818	-0.0329	-0.276	-0.276	0.315	0.138	0.194	-0.0815	-0.306	-0.383	-0.551	MDS10		mreC	1	GAG	GAA	E	E	synonymous	['rod shape-determining protein MreC']	SMU_20	Sig. UP	rod shape-determining protein MreC
NC_004350.2::116738	G	1	A	G	NC_004350.2	116738	0.863	0.00261	2.69E-10	0.244	0.0364	0.162	-0.0338	-0.276	-0.263	0.351	0.124	0.142	-0.182	-0.349	-0.346	-0.324	MDS2		SMU_RS00610	-1	AGC	AGT	S	S	synonymous	['hypothetical protein']	SMU_117c
NC_004350.2::136168	A	0	A	G	NC_004350.2	136168	0.521	0.0104	1.63E-08	-0.174	0.0295	0.464	-0.102	-0.22	-0.342	0.228	0.0555	0.0937	-0.0348	-0.26	-0.384	-0.439	MDS1		SMU_RS00675	1	GCA	GCG	A	A	synonymous	['amidohydrolase']	SMU_132
NC_004350.2::165717	C	0	C	T	NC_004350.2	165717	0.0211	0.0132	4.95E-09	-0.502	0.0816	0.384	0.00946	-0.236	-0.277	0.353	0.144	0.197	-0.0911	-0.327	-0.375	-0.408			SMU_RS00815	-1	ACG	ACA	T	T	synonymous	['PadR family transcriptional regulator']	SMU_163c
NC_004350.2::177008	G	1	A	G	NC_004350.2	177008	0.942	0.000357	6.47E-07	-0.296	0.0574	0.652	-0.0436	-0.239	-0.278	0.186	0.128	0.204	-0.107	-0.151	-0.384	-0.411	MDS7		SMU_RS00890	1	AAG	AAA	K	K	synonymous	['flavocytochrome c']	SMU_180	Sig. UP	urocanate reductase [EC:1.3.99.33]
NC_004350.2::226215	G	1	A	G	NC_004350.2	226215	0.979	0.0794	4.41E-07	0.448	0.0855	-0.066	0.00535	-0.235	-0.277	0.352	0.143	0.196	-0.0877	-0.345	-0.374	-0.409	MDS4		SMU_RS01215	-1	GGC	GGT	G	G	synonymous	['ABC transporter permease']	SMU_237c	Sig. UP	ABC-2 type transport system permease protein
NC_004350.2::231021	T	1	C	T	NC_004350.2	231021	0.668	0.21	1.70E-10	0.177	0.0261	0.255	-0.0712	-0.249	-0.306	0.336	0.0549	0.164	-0.0258	-0.307	-0.341	-0.455	MDS3		SMU_RS01240	1	GAT	GAC	D	D	synonymous	['DUF2207 domain-containing protein']	SMU_243
NC_004350.2::247401	T	1	C	T	NC_004350.2	247401	0.953	0.00797	9.12E-07	-0.277	0.0545	0.637	-0.0231	-0.246	-0.261	0.257	0.123	0.205	-0.114	-0.252	-0.378	-0.414	MDS4		SMU_RS01305	1	GCT	GCC	A	A	synonymous	['ABC transporter permease']	SMU_257	Sig. UP	oligopeptide transport system permease protein
NC_004350.2::247932	T	1	C	T	NC_004350.2	247932	0.179	0.523	7.50E-07	0.21	0.041	0.335	0.00304	-0.287	-0.354	0.262	0.0785	0.0437	-0.0997	-0.223	-0.374	-0.408	MDS6		SMU_RS01310	1	CTT	CTC	L	L	synonymous	['ABC transporter ATP-binding protein']	SMU_258	Sig. UP	oligopeptide transport system ATP-binding protein
NC_004350.2::274743	G	1	A	G	NC_004350.2	274743	0.947	3.75E-05	2.77E-07	-0.288	0.054	0.646	-0.0408	-0.237	-0.272	0.217	0.137	0.198	-0.115	-0.222	-0.377	-0.412	MDS4		SMU_RS01435	1	AAG	AAA	K	K	synonymous	['transcription antiterminator']	SMU_289	Sig. UP	transcriptional antiterminator
NC_004350.2::284905	C	0	C	T	NC_004350.2	284905	0.174	4.41E-18	1.19E-07	0.275	0.0498	0.325	0.0537	-0.088	-0.254	0.279	0.131	0.208	-0.0907	-0.263	-0.37	-0.219	MDS2		polA	1	TAC	TAT	Y	Y	synonymous	['DNA polymerase I']	SMU_297	Sig. UP	DNA polymerase I [EC:2.7.7.7]
NC_004350.2::308250	C	0	C	T	NC_004350.2	308250	0.0526	2.12E-56	9.23E-13	0.384	0.0498	0.353	-0.0345	-0.244	-0.263	0.217	0.172	0.198	-0.125	-0.224	-0.293	-0.419	MDS7		SMU_RS01600	1	AGC	AGT	S	S	synonymous	['cysteine hydrolase family protein']	SMU_326
NC_004350.2::308370	C	0	C	T	NC_004350.2	308370	0.0368	2.24E-55	4.82E-08	0.353	0.062	0.36	-0.0288	-0.241	-0.265	0.243	0.162	0.194	-0.106	-0.243	-0.303	-0.415			SMU_RS01600	1	ATC	ATT	I	I	synonymous	['cysteine hydrolase family protein']	SMU_326
NC_004350.2::316000	T	1	C	T	NC_004350.2	316000	0.684	1.67E-11	4.09E-07	0.158	0.0301	0.265	0.0496	-0.228	-0.269	0.208	0.0534	0.18	-0.0329	-0.284	-0.309	-0.375	MDS1		SMU_RS01640	1	TTT	TTC	F	F	synonymous	['argininosuccinate synthase']	SMU_334	Sig. UP	argininosuccinate synthase [EC:6.3.4.5]
NC_004350.2::316003	T	1	C	T	NC_004350.2	316003	0.947	2.12E-56	3.62E-08	-0.349	0.0606	0.704	-0.0505	-0.236	-0.272	0.167	0.125	0.193	-0.118	-0.13	-0.385	-0.41			SMU_RS01640	1	ATT	ATC	I	I	synonymous	['argininosuccinate synthase']	SMU_334	Sig. UP	argininosuccinate synthase [EC:6.3.4.5]
NC_004350.2::404422	G	1	A	G	NC_004350.2	404422	0.753	0.000245	4.92E-08	0.179	0.0313	0.239	-0.0413	-0.168	-0.326	0.302	0.151	0.151	0.0241	-0.296	-0.408	-0.389	MDS2		SMU_RS02110	1	CTG	CTA	L	L	synonymous	['DUF3021 domain-containing protein']	SMU_434
NC_004350.2::411153	A	0	A	G	NC_004350.2	411153	0.0263	0.126	1.81E-08	-0.46	0.0781	0.385	0.0125	-0.236	-0.278	0.374	0.147	0.198	-0.0861	-0.37	-0.372	-0.41	MDS4		SMU_RS02125	-1	CGT	CGC	R	R	synonymous	['2-hydroxyacyl-CoA dehydratase']	SMU_438c
NC_004350.2::430013	T	1	C	T	NC_004350.2	430013	0.911	0.000556	5.48E-07	-0.231	0.0444	0.583	-0.0252	-0.225	-0.266	0.207	0.16	0.187	-0.119	-0.183	-0.423	-0.428	MDS7		SMU_RS02220	1	GAT	GAC	D	D	synonymous	['amino acid ABC transporter ATP-binding protein']	SMU_461	Sig. UP	polar amino acid transport system ATP-binding protein [EC:7.4.2.1]
NC_004350.2::462898	T	1	C	T	NC_004350.2	462898	0.847	1.49E-14	1.25E-08	-0.235	0.0393	0.572	0.0304	-0.134	-0.263	0.271	0.133	0.205	-0.109	-0.261	-0.377	-0.322	MDS2		SMU_RS02365	1	TCT	TCC	S	S	synonymous	['glycyl radical protein']	SMU_493	Sig. UP	formate C-acetyltransferase [EC:2.3.1.54]
NC_004350.2::522637	G	1	A	G	NC_004350.2	522637	0.937	0.00345	1.56E-07	0.264	0.0483	0.126	-0.0126	-0.231	-0.271	0.337	0.109	0.188	-0.09	-0.319	-0.344	-0.414	MDS4		ileS	1	AAG	AAA	K	K	synonymous	['isoleucine--tRNA ligase']	SMU_558	Sig. UP	isoleucyl-tRNA synthetase [EC:6.1.1.5]
NC_004350.2::533580	G	1	A	G	NC_004350.2	533580	0.126	0.465	4.49E-10	0.368	0.0557	0.326	0.0149	-0.303	-0.409	0.292	0.0333	-0.102	-0.0231	-0.22	-0.37	-0.402	MDS6		feoB	1	ACG	ACA	T	T	synonymous	['ferrous iron transport protein B']	SMU_570	Sig. UP	ferrous iron transport protein B
NC_004350.2::554400	T	1	C	T	NC_004350.2	554400	0.974	9.62E-55	4.19E-07	-0.378	0.072	0.741	-0.0311	-0.236	-0.273	0.248	0.138	0.2	-0.104	-0.246	-0.377	-0.414			SMU_RS02840	1	GTT	GTC	V	V	synonymous	['phosphoglycerate mutase']	SMU_596	Sig. UP	2,3-bisphosphoglycerate-dependent phosphoglycerate mutase [EC:5.4.2.11]
NC_004350.2::605187	A	0	A	G	NC_004350.2	605187	0.184	0.388	4.09E-07	-0.164	0.0312	0.403	-0.0437	-0.247	-0.258	0.306	0.158	0.233	-0.133	-0.313	-0.411	-0.43	MDS6		pepF	1	GAA	GAG	E	E	synonymous	['oligoendopeptidase F']	SMU_645	Sig. UP	oligoendopeptidase F [EC:3.4.24.-]
NC_004350.2::629530	A	0	A	G	NC_004350.2	629530	0.0263	6.98E-16	9.96E-08	-0.406	0.0731	0.384	-0.00671	-0.227	-0.289	0.33	0.112	0.201	-0.0913	-0.322	-0.417	-0.406	MDS4		nrdE	-1	GCT	GCC	A	A	synonymous	['class 1b ribonucleoside-diphosphate reductase subunit alpha']	SMU_668c	Sig. UP	ribonucleoside-diphosphate reductase alpha chain [EC:1.17.4.1]
NC_004350.2::629572	A	0	A	G	NC_004350.2	629572	0.0263	6.98E-16	9.96E-08	-0.406	0.0731	0.384	-0.00671	-0.227	-0.289	0.33	0.112	0.201	-0.0913	-0.322	-0.417	-0.406	MDS4		nrdE	-1	ATT	ATC	I	I	synonymous	['class 1b ribonucleoside-diphosphate reductase subunit alpha']	SMU_668c	Sig. UP	ribonucleoside-diphosphate reductase alpha chain [EC:1.17.4.1]
NC_004350.2::633776	C	0	C	T	NC_004350.2	633776	0.742	0.0505	8.86E-07	-0.153	0.0301	0.487	0.00896	-0.247	-0.319	0.316	0.0891	0.111	-0.0359	-0.236	-0.342	-0.407	MDS6		SMU_RS03180	1	CTA	TTA	L	L	synonymous	['citrate synthase']	SMU_671	Sig. UP	citrate synthase [EC:2.3.3.1]
NC_004350.2::633778	A	0	A	G	NC_004350.2	633778	0.742	0.0505	8.86E-07	-0.153	0.0301	0.487	0.00896	-0.247	-0.319	0.316	0.0891	0.111	-0.0359	-0.236	-0.342	-0.407	MDS6		SMU_RS03180	1	CTA	CTG	L	L	synonymous	['citrate synthase']	SMU_671	Sig. UP	citrate synthase [EC:2.3.3.1]
NC_004350.2::633781	C	0	C	T	NC_004350.2	633781	0.753	0.0118	1.51E-07	-0.166	0.0304	0.498	0.00901	-0.245	-0.317	0.318	0.0842	0.0932	-0.0389	-0.233	-0.339	-0.406	MDS6		SMU_RS03180	1	CAC	CAT	H	H	synonymous	['citrate synthase']	SMU_671	Sig. UP	citrate synthase [EC:2.3.3.1]
NC_004350.2::635660	C	0	C	T	NC_004350.2	635660	0.121	0.00195	2.63E-07	0.215	0.0402	0.347	-0.0456	-0.248	-0.271	0.185	0.122	0.214	-0.147	-0.189	-0.386	-0.417	MDS4		icd	1	GAC	GAT	D	D	synonymous	['NADP-dependent isocitrate dehydrogenase']	SMU_672	Sig. UP	isocitrate dehydrogenase [EC:1.1.1.42]
NC_004350.2::640016	A	0	A	G	NC_004350.2	640016	0.0947	2.10E-05	5.22E-09	0.295	0.048	0.345	-0.0599	-0.24	-0.273	0.139	0.13	0.209	-0.115	-0.11	-0.382	-0.416	MDS4		gapN	1	GAA	GAG	E	E	synonymous	['NADP-dependent glyceraldehyde-3-phosphate dehydrogenase']	SMU_676	Sig. UP	glyceraldehyde-3-phosphate dehydrogenase (NADP+) [EC:1.2.1.9]
NC_004350.2::667407	G	1	A	G	NC_004350.2	667407	0.779	1.01E-09	2.97E-07	0.21	0.0394	0.209	0.0859	-0.284	-0.277	0.221	0.102	0.187	-0.177	-0.169	-0.321	-0.31	MDS1		SMU_RS03345	1	CGG	CGA	R	R	synonymous	['ECF transporter S component']	SMU_709
NC_004350.2::668482	C	0	C	T	NC_004350.2	668482	0.632	4.31E-06	9.81E-08	-0.149	0.0268	0.467	0.00792	-0.25	-0.305	0.221	0.0934	0.14	-0.112	-0.186	-0.346	-0.354	MDS4		ppc	1	ACC	ACT	T	T	synonymous	['phosphoenolpyruvate carboxylase']	SMU_712	Sig. UP	phosphoenolpyruvate carboxylase [EC:4.1.1.31]
NC_004350.2::668929	T	1	C	T	NC_004350.2	668929	0.858	5.51E-06	3.24E-07	0.198	0.0373	0.203	-0.0512	-0.246	-0.272	0.299	0.0855	0.142	-0.13	-0.295	-0.422	-0.304	MDS10		ppc	1	CGT	CGC	R	R	synonymous	['phosphoenolpyruvate carboxylase']	SMU_712	Sig. UP	phosphoenolpyruvate carboxylase [EC:4.1.1.31]
NC_004350.2::700496	G	0	G	T	NC_004350.2	700496	0.0263	9.62E-55	4.19E-07	0.378	0.072	0.363	-0.0311	-0.236	-0.273	0.248	0.138	0.2	-0.104	-0.246	-0.377	-0.414			SMU_RS03495	-1	CTC	CTA	L	L	synonymous	['DHA2 family efflux MFS transporter permease subunit']	SMU_745
NC_004350.2::724734	G	1	A	G	NC_004350.2	724734	0.916	0.000159	8.96E-10	-0.267	0.0412	0.617	-0.0494	-0.241	-0.271	0.233	0.135	0.201	-0.118	-0.217	-0.375	-0.416	MDS4		SMU_RS03600	1	AAG	AAA	K	K	synonymous	['HAD family hydrolase']	SMU_774	Sig. UP	putative hydrolase of the HAD superfamily
NC_004350.2::730516	T	1	C	T	NC_004350.2	730516	0.974	9.62E-55	4.19E-07	-0.378	0.072	0.741	-0.0311	-0.236	-0.273	0.248	0.138	0.2	-0.104	-0.246	-0.377	-0.414			aroB	1	AGT	AGC	S	S	synonymous	['3-dehydroquinate synthase']	SMU_779	Sig. UP	3-dehydroquinate synthase [EC:4.2.3.4]
NC_004350.2::730624	T	1	C	T	NC_004350.2	730624	0.889	0.00182	1.28E-08	-0.249	0.0417	0.594	-0.0657	-0.243	-0.265	0.214	0.191	0.187	-0.136	-0.155	-0.468	-0.412	MDS7		aroB	1	GGT	GGC	G	G	synonymous	['3-dehydroquinate synthase']	SMU_779	Sig. UP	3-dehydroquinate synthase [EC:4.2.3.4]
NC_004350.2::758738	A	0	A	G	NC_004350.2	758738	0.337	0.0736	1.29E-07	-0.144	0.0261	0.421	-0.0327	-0.216	-0.308	0.314	0.113	0.145	-0.0489	-0.256	-0.351	-0.472	MDS10		SMU_RS03760	1	TTA	TTG	L	L	synonymous	['helix-turn-helix transcriptional regulator']	SMU_813
NC_004350.2::759173	G	1	A	G	NC_004350.2	759173	0.963	8.54E-05	8.56E-09	0.381	0.0631	0.00585	0.0358	-0.242	-0.275	0.268	0.132	0.192	-0.0824	-0.337	-0.376	-0.408	MDS1		SMU_RS03760	1	GTG	GTA	V	V	synonymous	['helix-turn-helix transcriptional regulator']	SMU_813
NC_004350.2::790800	C	0	C	T	NC_004350.2	790800	0.0263	9.62E-55	4.19E-07	0.378	0.072	0.363	-0.0311	-0.236	-0.273	0.248	0.138	0.2	-0.104	-0.246	-0.377	-0.414			SMU_RS03890	-1	CTG	CTA	L	L	synonymous	['folylpolyglutamate synthase/dihydrofolate synthase family protein']	SMU_839	Sig. UP	dihydrofolate synthase / folylpolyglutamate synthase [EC:6.3.2.12 6.3.2.17]
NC_004350.2::873871	G	1	A	G	NC_004350.2	873871	0.9	5.22E-05	2.61E-07	-0.262	0.049	0.609	-0.0587	-0.242	-0.268	0.147	0.108	0.206	-0.111	-0.126	-0.389	-0.412	MDS4		queC	-1	GGC	GGT	G	G	synonymous	['7-cyano-7-deazaguanine synthase QueC']	SMU_919c	Sig. UP	7-cyano-7-deazaguanine synthase [EC:6.3.4.20]
NC_004350.2::890826	C	0	C	T	NC_004350.2	890826	0.495	1.62E-09	2.42E-08	0.153	0.0262	0.297	-0.0205	-0.201	-0.215	0.281	0.109	0.257	-0.0607	-0.341	-0.4	-0.323	MDS10		fni	1	AGC	AGT	S	S	synonymous	['type 2 isopentenyl-diphosphate Delta-isomerase']	SMU_939	Sig. UP	isopentenyl-diphosphate Delta-isomerase [EC:5.3.3.2]
NC_004350.2::1053707	G	1	A	G	NC_004350.2	1053707	0.947	0.0227	4.96E-09	0.34	0.0554	0.0504	0.00944	-0.228	-0.26	0.376	0.153	0.217	-0.061	-0.361	-0.368	-0.411	MDS4		SMU_RS05120	-1	ACC	ACT	T	T	synonymous	['class A sortase']	SMU_1113	Sig. UP	sortase A [EC:3.4.22.70]
NC_004350.2::1063492	C	0	C	T	NC_004350.2	1063492	0.0526	2.12E-56	3.62E-08	0.349	0.0606	0.355	-0.0505	-0.236	-0.272	0.167	0.125	0.193	-0.118	-0.13	-0.385	-0.41			SMU_RS05155	-1	CAG	CAA	Q	Q	synonymous	['ABC transporter ATP-binding protein']	SMU_1120	Sig. UP	general nucleoside transport system ATP-binding protein
NC_004350.2::1088552	T	1	A	T	NC_004350.2	1088552	0.963	4.08E-05	9.10E-07	0.326	0.0641	0.059	-0.0197	-0.256	-0.273	0.318	0.146	0.203	-0.099	-0.314	-0.374	-0.348	MDS10		SMU_RS05290	1	GCT	GCA	A	A	synonymous	['ABC transporter permease']	SMU_1149	Sig. UP	lantibiotic transport system permease protein
NC_004350.2::1217188	T	1	C	T	NC_004350.2	1217188	0.847	3.04E-05	2.59E-07	0.361	0.0675	0.0667	0.208	-0.269	-0.27	0.081	0.11	0.176	-0.0685	-0.393	-0.375	-0.404	MDS1		SMU_RS05935	-1	TTA	TTG	L	L	synonymous	['voltage-gated chloride channel family protein']	SMU_1290c
NC_004350.2::1355513	C	0	C	T	NC_004350.2	1355513	0.0211	0.0132	4.95E-09	-0.502	0.0816	0.384	0.00946	-0.236	-0.277	0.353	0.144	0.197	-0.0911	-0.327	-0.375	-0.408			SMU_RS06490	-1	CAG	CAA	Q	Q	synonymous	['ATP-dependent Clp protease ATP-binding subunit']	SMU_1425	Sig. UP	ATP-dependent Clp protease ATP-binding subunit ClpB
NC_004350.2::1372446	G	1	A	G	NC_004350.2	1372446	0.932	8.62E-07	7.04E-07	-0.27	0.0525	0.625	-0.0399	-0.229	-0.271	0.188	0.129	0.195	-0.117	-0.158	-0.383	-0.41	MDS7		SMU_RS06555	-1	AAC	AAT	N	N	synonymous	['alpha/beta hydrolase family protein']	SMU_1443c	Sig. UP	putative tributyrin esterase [EC:3.1.1.-]
NC_004350.2::1375435	C	0	C	T	NC_004350.2	1375435	0.0263	0.0454	2.09E-07	-0.403	0.0746	0.384	0.0111	-0.236	-0.277	0.345	0.143	0.196	-0.0939	-0.308	-0.376	-0.408			SMU_RS06570	-1	TTG	TTA	L	L	synonymous	['ABC transporter ATP-binding protein']	SMU_1445c	Sig. UP	putative tryptophan/tyrosine transport system ATP-binding protein
NC_004350.2::1375654	G	1	A	G	NC_004350.2	1375654	0.979	0.0132	4.95E-09	0.502	0.0816	-0.119	0.00946	-0.236	-0.277	0.353	0.144	0.197	-0.0911	-0.327	-0.375	-0.408			SMU_RS06570	-1	GGC	GGT	G	G	synonymous	['ABC transporter ATP-binding protein']	SMU_1445c	Sig. UP	putative tryptophan/tyrosine transport system ATP-binding protein
NC_004350.2::1375851	G	1	A	G	NC_004350.2	1375851	0.979	0.0132	4.95E-09	0.502	0.0816	-0.119	0.00946	-0.236	-0.277	0.353	0.144	0.197	-0.0911	-0.327	-0.375	-0.408			SMU_RS06570	-1	CTA	TTA	L	L	synonymous	['ABC transporter ATP-binding protein']	SMU_1445c	Sig. UP	putative tryptophan/tyrosine transport system ATP-binding protein
NC_004350.2::1378513	C	0	C	T	NC_004350.2	1378513	0.0211	7.22E-16	2.43E-07	-0.439	0.0818	0.382	-0.00399	-0.24	-0.278	0.334	0.139	0.194	-0.0862	-0.325	-0.376	-0.413	MDS4		SMU_RS06585	1	GGC	GGT	G	G	synonymous	['NFACT family protein']	SMU_1449
NC_004350.2::1386839	G	1	A	G	NC_004350.2	1386839	0.879	0.00135	2.21E-09	0.237	0.0376	0.164	-0.0151	-0.27	-0.268	0.364	0.138	0.213	-0.104	-0.301	-0.334	-0.324	MDS4		SMU_RS06615	-1	CCC	CCT	P	P	synonymous	['8-oxo-dGTP diphosphatase']	SMU_1455	Sig. UP	8-oxo-dGTP diphosphatase [EC:3.6.1.55]
NC_004350.2::1395129	A	0	A	G	NC_004350.2	1395129	0.0789	1.04E-09	1.85E-07	-0.238	0.0438	0.392	-0.0314	-0.237	-0.276	0.307	0.093	0.166	-0.138	-0.303	-0.375	-0.362	MDS10		SMU_RS06660	-1	GTT	GTC	V	V	synonymous	['adenine phosphoribosyltransferase']	SMU_1467	Sig. UP	adenine phosphoribosyltransferase [EC:2.4.2.7]
NC_004350.2::1425775	C	0	C	T	NC_004350.2	1425775	0.0316	6.74E-16	9.58E-07	-0.356	0.0701	0.384	-0.0172	-0.262	-0.28	0.323	0.145	0.199	-0.1	-0.318	-0.373	-0.343	MDS10		rexB	-1	CTG	CTA	L	L	synonymous	['ATP-dependent nuclease subunit B']	SMU_1500	Sig. UP	ATP-dependent helicase/nuclease subunit B [EC:3.1.-.- 3.6.4.12]
NC_004350.2::1441467	G	1	A	G	NC_004350.2	1441467	0.963	0.0281	8.78E-07	0.332	0.0651	0.0536	0.0089	-0.233	-0.271	0.339	0.141	0.182	-0.0987	-0.345	-0.375	-0.409	MDS1		smc	-1	AGC	AGT	S	S	synonymous	['chromosome segregation protein SMC']	SMU_1513	Sig. UP	chromosome segregation protein
NC_004350.2::1540705	A	0	A	G	NC_004350.2	1540705	0.168	0.0626	5.05E-07	-0.216	0.0414	0.409	-0.0139	-0.294	-0.295	0.37	0.118	0.212	-0.176	-0.148	-0.367	-0.275	MDS10		SMU_RS07310	-1	TCT	TCC	S	S	synonymous	['multidrug efflux MFS transporter']	SMU_1611c
NC_004350.2::1541320	T	1	C	T	NC_004350.2	1541320	0.905	0.00137	1.65E-08	0.285	0.0481	0.115	-0.047	-0.3	-0.284	0.32	0.122	0.185	-0.159	-0.327	-0.338	-0.254	MDS10		SMU_RS07310	-1	TCA	TCG	S	S	synonymous	['multidrug efflux MFS transporter']	SMU_1611c
NC_004350.2::1553700	C	0	C	T	NC_004350.2	1553700	0.221	0.000164	5.74E-07	-0.155	0.0299	0.407	-0.0261	-0.201	-0.314	0.251	0.124	0.17	-0.0452	-0.284	-0.33	-0.423	MDS3		SMU_RS07395	1	CTA	TTA	L	L	synonymous	['DUF3397 domain-containing protein']	SMU_1628
NC_004350.2::1585584	G	1	A	G	NC_004350.2	1585584	0.363	1.17E-10	3.63E-07	0.162	0.0306	0.314	0.0397	-0.207	-0.291	0.259	0.0994	0.072	-0.0296	-0.196	-0.321	-0.329	MDS6		SMU_RS07580	-1	CTG	TTG	L	L	synonymous	['ABC transporter substrate-binding protein']	SMU_1669	Sig. UP	branched-chain amino acid transport system substrate-binding protein
NC_004350.2::1585747	G	1	A	G	NC_004350.2	1585747	0.358	1.59E-11	2.84E-07	0.166	0.0312	0.313	0.0393	-0.204	-0.285	0.259	0.0986	0.0545	-0.0445	-0.197	-0.32	-0.329	MDS6		SMU_RS07580	-1	TAC	TAT	Y	Y	synonymous	['ABC transporter substrate-binding protein']	SMU_1669	Sig. UP	branched-chain amino acid transport system substrate-binding protein
NC_004350.2::1626691	A	0	A	G	NC_004350.2	1626691	0.0316	4.69E-55	2.38E-07	0.36	0.067	0.362	-0.0295	-0.238	-0.273	0.234	0.141	0.198	-0.119	-0.224	-0.376	-0.412			racE	-1	GTT	GTC	V	V	synonymous	['glutamate racemase']	SMU_1718	Sig. UP	glutamate racemase [EC:5.1.1.3]
NC_004350.2::1630166	G	1	A	G	NC_004350.2	1630166	0.558	2.24E-05	4.27E-07	0.143	0.0273	0.293	0.0523	-0.222	-0.3	0.231	0.146	0.169	-0.0674	-0.183	-0.368	-0.408	MDS1		SMU_RS07830	-1	AGC	AGT	S	S	synonymous	['HD domain-containing protein']	SMU_1723c	Sig. UP	uncharacterized protein
NC_004350.2::1652477	C	0	C	T	NC_004350.2	1652477	0.0368	0.0161	6.96E-07	0.323	0.0628	0.361	-0.054	-0.231	-0.275	0.306	0.141	0.199	-0.107	-0.237	-0.378	-0.411			SMU_RS07945	-1	TTG	TTA	L	L	synonymous	['HAD family phosphatase']	SMU_1747c
NC_004350.2::1697526	A	0	A	G	NC_004350.2	1697526	0.379	0.611	1.46E-07	-0.156	0.0284	0.432	-0.0481	-0.316	-0.294	0.285	0.088	0.148	-0.16	-0.314	-0.351	-0.431	MDS2		SMU_RS08225	-1	AGT	AGC	S	S	synonymous	['nucleotidyltransferase']	SMU_1791c
NC_004350.2::1729840	G	1	A	G	NC_004350.2	1729840	0.616	7.60E-06	1.67E-07	0.15	0.0275	0.281	-0.0594	-0.211	-0.3	0.275	0.12	0.112	-0.0388	-0.289	-0.443	-0.314	MDS6		recG	-1	TCC	TCT	S	S	synonymous	['ATP-dependent DNA helicase RecG']	SMU_1833	Sig. UP	ATP-dependent DNA helicase RecG [EC:3.6.4.12]
NC_004350.2::1729897	C	1	A	C	NC_004350.2	1729897	0.516	1.79E-05	7.37E-11	0.167	0.0241	0.287	-0.0414	-0.248	-0.285	0.32	0.0943	0.117	-0.0815	-0.156	-0.281	-0.412	MDS8		recG	-1	CCG	CCT	P	P	synonymous	['ATP-dependent DNA helicase RecG']	SMU_1833	Sig. UP	ATP-dependent DNA helicase RecG [EC:3.6.4.12]
NC_004350.2::1731053	C	0	C	T	NC_004350.2	1731053	0.774	1.29E-06	5.07E-07	-0.152	0.0291	0.49	0.00594	-0.204	-0.276	0.243	0.128	0.177	-0.114	-0.217	-0.348	-0.417	MDS2		alr	-1	GAG	GAA	E	E	synonymous	['alanine racemase']	SMU_1834	Sig. UP	alanine racemase [EC:5.1.1.1]
NC_004350.2::1735628	A	0	A	G	NC_004350.2	1735628	0.289	0.339	2.00E-07	-0.154	0.0285	0.418	-0.0199	-0.244	-0.311	0.311	0.0881	0.178	-0.0605	-0.266	-0.446	-0.518	MDS10		secA	-1	CGT	CGC	R	R	synonymous	['preprotein translocase subunit SecA']	SMU_1838	Sig. UP	preprotein translocase subunit SecA [EC:7.4.2.8]
NC_004350.2::1738601	T	1	C	T	NC_004350.2	1738601	0.937	9.76E-05	2.17E-08	-0.319	0.0545	0.672	-0.0474	-0.239	-0.277	0.171	0.129	0.206	-0.112	-0.137	-0.383	-0.412	MDS7		scrK	-1	GGA	GGG	G	G	synonymous	['fructokinase ScrK']	SMU_1840	Sig. UP	fructokinase [EC:2.7.1.4]
NC_004350.2::1770912	T	1	C	T	NC_004350.2	1770912	0.968	4.69E-55	2.19E-07	-0.36	0.0669	0.722	-0.0303	-0.237	-0.273	0.235	0.14	0.199	-0.116	-0.225	-0.376	-0.412	MDS6		SMU_RS08590	1	GCT	GCC	A	A	synonymous	['PTS sugar transporter subunit IIB']	SMU_1877	Sig. UP	mannose PTS system EIIAB component [EC:2.7.1.191]
NC_004350.2::1825606	C	0	C	T	NC_004350.2	1825606	0.468	1.67E-05	7.05E-07	-0.136	0.0264	0.437	0.0341	-0.241	-0.288	0.233	0.161	0.126	-0.149	-0.246	-0.356	-0.373	MDS1		SMU_RS08840	1	GCC	GCT	A	A	synonymous	['polyphosphate polymerase domain-containing protein']	SMU_1945
NC_004350.2::1862322	G	1	A	G	NC_004350.2	1862322	0.826	1.77E-07	5.55E-07	0.267	0.0515	0.152	0.136	-0.246	-0.265	0.133	0.0824	0.155	-0.109	-0.382	-0.346	-0.405	MDS5		rpoB	-1	TCC	TCT	S	S	synonymous	['DNA-directed RNA polymerase subunit beta']	SMU_1990	Sig. UP	DNA-directed RNA polymerase subunit beta [EC:2.7.7.6]
NC_004350.2::1883738	A	0	A	G	NC_004350.2	1883738	0.0632	9.76E-05	2.17E-08	0.319	0.0545	0.353	-0.0474	-0.239	-0.277	0.171	0.129	0.206	-0.112	-0.137	-0.383	-0.412	MDS7		secY	-1	ATT	ATC	I	I	synonymous	['preprotein translocase subunit SecY']	SMU_2006	Sig. UP	preprotein translocase subunit SecY
NC_004350.2::1884454	G	1	A	G	NC_004350.2	1884454	0.847	0.000118	1.45E-07	-0.181	0.0331	0.527	-0.0184	-0.209	-0.269	0.229	0.158	0.205	-0.0989	-0.253	-0.403	-0.443	MDS4		secY	-1	CTA	TTA	L	L	synonymous	['preprotein translocase subunit SecY']	SMU_2006	Sig. UP	preprotein translocase subunit SecY
NC_004350.2::1986630	C	0	C	T	NC_004350.2	1986630	0.858	0.567	9.09E-07	-0.242	0.0476	0.581	0.019	-0.255	-0.361	0.296	0.0666	0.00834	-0.0639	-0.248	-0.381	-0.441	MDS6		SMU_RS09675	1	GGC	GGT	G	G	synonymous	['betaine/proline/choline family ABC transporter ATP-binding protein']	SMU_2116		osmoprotectant transport system ATP-binding protein [EC:7.6.2.9]
NC_004350.2::1995065	T	1	G	T	NC_004350.2	1995065	0.358	0.000602	6.11E-07	0.174	0.0337	0.311	0.0177	-0.178	-0.326	0.221	0.0513	0.0639	0.01	-0.32	-0.374	-0.482	MDS6		ilvD	1	GGT	GGG	G	G	synonymous	['dihydroxy-acid dehydratase']	SMU_2128	Sig. UP	dihydroxy-acid dehydratase [EC:4.2.1.9]
NC_004350.2::1995131	T	1	C	T	NC_004350.2	1995131	0.658	8.36E-12	7.50E-08	0.17	0.0302	0.261	0.0654	-0.219	-0.236	0.207	0.119	0.11	-0.0609	-0.32	-0.382	-0.385	MDS6		ilvD	1	CTT	CTC	L	L	synonymous	['dihydroxy-acid dehydratase']	SMU_2128	Sig. UP	dihydroxy-acid dehydratase [EC:4.2.1.9]
NC_004350.2::2004044	C	0	C	T	NC_004350.2	2004044	0.0421	4.92E-05	3.18E-07	-0.309	0.0581	0.386	-0.00815	-0.225	-0.279	0.324	0.103	0.202	-0.0944	-0.302	-0.341	-0.405	MDS4		rplI	-1	ACG	ACA	T	T	synonymous	['50S ribosomal protein L9']	SMU_2139c	Sig. UP	large subunit ribosomal protein L9
NC_004350.2::2004152	T	1	C	T	NC_004350.2	2004152	0.589	3.82E-09	2.88E-10	0.202	0.0302	0.254	0.118	-0.206	-0.272	0.266	0.0403	0.126	-0.0788	-0.179	-0.328	-0.401	MDS1		rplI	-1	AAA	AAG	K	K	synonymous	['50S ribosomal protein L9']	SMU_2139c	Sig. UP	large subunit ribosomal protein L9
NC_004350.2::2018342	G	1	A	G	NC_004350.2	2018342	0.974	0.126	1.81E-08	0.46	0.0781	-0.0753	0.0125	-0.236	-0.278	0.374	0.147	0.198	-0.0861	-0.37	-0.372	-0.41	MDS4		SMU_RS09830	-1	TTC	TTT	F	F	synonymous	['EF-P 5-aminopentanol modification-associated protein YfmF']	SMU_2154c
NC_004350.2::2022118	G	1	A	G	NC_004350.2	2022118	0.816	2.40E-10	3.25E-07	0.188	0.0355	0.219	0.0569	-0.228	-0.252	0.298	0.114	0.157	-0.0825	-0.152	-0.351	-0.408	MDS1		guaB	-1	ACC	ACT	T	T	synonymous	['IMP dehydrogenase']	SMU_2157	Sig. UP	IMP dehydrogenase [EC:1.1.1.205]
NC_004350.2::4596	C	0	C	T	NC_004350.2	4596	0.0474	0.0169	1.81E-07	-0.316	0.0583	0.388	0.003	-0.227	-0.257	0.357	0.151	0.192	-0.113	-0.35	-0.374	-0.412	MDS4		Position not in a coding region
NC_004350.2::29576	G	1	A	G	NC_004350.2	29576	0.758	0.00309	9.58E-09	0.17	0.0282	0.244	-0.0553	-0.212	-0.309	0.304	0.15	0.137	-0.0433	-0.263	-0.347	-0.43	MDS3		Position not in a coding region
NC_004350.2::29605	G	1	A	G	NC_004350.2	29605	0.768	0.00409	4.98E-08	0.164	0.0288	0.247	-0.052	-0.212	-0.305	0.304	0.15	0.14	-0.0454	-0.263	-0.347	-0.428	MDS3		Position not in a coding region
NC_004350.2::156180	G	1	A	G	NC_004350.2	156180	0.947	2.12E-56	3.62E-08	-0.349	0.0606	0.704	-0.0505	-0.236	-0.272	0.167	0.125	0.193	-0.118	-0.13	-0.385	-0.41			Position not in a coding region
NC_004350.2::277663	C	0	C	G	NC_004350.2	277663	0.0474	0.0177	3.97E-08	-0.321	0.056	0.388	0.00566	-0.228	-0.283	0.354	0.121	0.2	-0.0769	-0.313	-0.406	-0.407	MDS4		Position not in a coding region
NC_004350.2::280188	C	1	A	C	NC_004350.2	280188	0.921	2.44E-08	6.07E-07	-0.278	0.0538	0.629	-0.0687	-0.233	-0.272	0.152	0.114	0.192	-0.0943	-0.166	-0.387	-0.411			Position not in a coding region
NC_004350.2::340163	C	0	C	T	NC_004350.2	340163	0.0526	0.00168	3.64E-08	-0.3	0.0521	0.389	-0.0024	-0.228	-0.276	0.337	0.12	0.172	-0.125	-0.303	-0.41	-0.413	MDS4		Position not in a coding region
NC_004350.2::389450	G	1	A	G	NC_004350.2	389450	0.921	0.000358	2.85E-07	0.256	0.0481	0.137	-0.00527	-0.215	-0.281	0.353	0.0663	0.179	-0.152	-0.343	-0.296	-0.411	MDS4		Position not in a coding region
NC_004350.2::463953	A	0	A	G	NC_004350.2	463953	0.274	7.40E-07	4.51E-07	0.178	0.0341	0.324	0.0442	-0.136	-0.259	0.262	0.11	0.22	-0.162	-0.257	-0.395	-0.415	MDS2		Position not in a coding region
NC_004350.2::586252	C	0	C	T	NC_004350.2	586252	0.126	0.0817	4.02E-07	0.188	0.0358	0.349	0.00334	-0.228	-0.284	0.266	0.136	0.251	-0.0984	-0.256	-0.376	-0.44	MDS6		Position not in a coding region
NC_004350.2::596149	A	0	A	G	NC_004350.2	596149	0.121	3.84E-07	5.14E-07	-0.3	0.0575	0.409	0.131	-0.257	-0.272	0.136	0.115	0.18	-0.0755	-0.351	-0.377	-0.404	MDS2		Position not in a coding region
NC_004350.2::622985	G	1	A	G	NC_004350.2	622985	0.516	0.000111	2.59E-08	0.156	0.0268	0.292	0.0328	-0.278	-0.301	0.225	0.115	0.14	-0.12	-0.283	-0.309	-0.322	MDS2		Position not in a coding region
NC_004350.2::1130545	C	0	C	G	NC_004350.2	1130545	0.621	1.12E-07	7.13E-07	0.15	0.0291	0.28	0.0244	-0.185	-0.264	0.205	0.151	0.284	-0.0753	-0.308	-0.353	-0.415	MDS4		Position not in a coding region
NC_004350.2::1130556	C	0	C	T	NC_004350.2	1130556	0.526	5.07E-10	8.78E-09	0.169	0.0279	0.284	0.0263	-0.164	-0.254	0.218	0.105	0.296	-0.0553	-0.288	-0.287	-0.411	MDS2		Position not in a coding region
NC_004350.2::1140747	G	1	A	G	NC_004350.2	1140747	0.721	1.82E-07	1.94E-08	-0.199	0.0337	0.516	0.0381	-0.126	-0.264	0.222	0.113	0.205	-0.148	-0.193	-0.392	-0.471	MDS2		Position not in a coding region
NC_004350.2::1371383	T	1	A	T	NC_004350.2	1371383	0.858	0.000138	5.26E-09	-0.234	0.0381	0.574	-0.042	-0.214	-0.279	0.161	0.127	0.212	-0.136	-0.155	-0.39	-0.467	MDS4		Position not in a coding region
NC_004350.2::1429991	C	1	A	C	NC_004350.2	1429991	0.974	0.126	1.81E-08	0.46	0.0781	-0.0753	0.0125	-0.236	-0.278	0.374	0.147	0.198	-0.0861	-0.37	-0.372	-0.41	MDS4		Position not in a coding region
NC_004350.2::1824586	A	0	A	G	NC_004350.2	1824586	0.142	1.92E-06	8.32E-07	-0.372	0.0728	0.426	0.197	-0.266	-0.265	0.0479	0.101	0.171	-0.0315	-0.383	-0.372	-0.403	MDS1		Position not in a coding region
NC_004350.2::1849932	G	1	A	G	NC_004350.2	1849932	0.947	2.12E-56	3.62E-08	-0.349	0.0606	0.704	-0.0505	-0.236	-0.272	0.167	0.125	0.193	-0.118	-0.13	-0.385	-0.41			Position not in a coding region
NC_004350.2::1850183	G	1	A	G	NC_004350.2	1850183	0.947	2.12E-56	3.62E-08	-0.349	0.0606	0.704	-0.0505	-0.236	-0.272	0.167	0.125	0.193	-0.118	-0.13	-0.385	-0.41			Position not in a coding region
NC_004350.2::1951011	A	0	A	T	NC_004350.2	1951011	0.0684	5.11E-05	4.61E-07	0.246	0.047	0.356	-0.0153	-0.24	-0.243	0.262	0.0828	0.206	-0.105	-0.247	-0.392	-0.425	MDS1		Position not in a coding region
NC_004350.2::1955929	G	1	A	G	NC_004350.2	1955929	0.968	0.000357	9.07E-07	0.343	0.0674	0.0407	-0.0114	-0.224	-0.279	0.323	0.114	0.179	-0.112	-0.317	-0.412	-0.409	MDS4		Position not in a coding region
